# Conserved Molecular Responses to Arsenite Exposure in *Drosophila melanogaster*

**DOI:** 10.64898/2026.02.08.701855

**Authors:** Shannon R. Smoot, Jay Tourigny, Jessica M. Holsopple-Bowen, Alexander J. Fitt, Yadira Pena-Garcia, Matt R. Lowe, Darcy A. Rose, Noelle C. Zolman, Grace H. Thrasher, Satyavsh S. Arya, Hunter B. Vires, Emma C. Adams, John K. Colbourne, Joseph R. Shaw, Brian Oliver, Travis Nemkov, Angelo D’Alessandro, Thomas C. Kaufman, Jason M. Tennessen

**Author notes:** Equal Contributions (Shannon R. Smoot, Jay Tourigny).

## Abstract

Arsenic exposure is a pervasive global health threat strongly associated with increased risk of morbidities such as diabetes, cardiovascular disease, and cancer. Despite extensive studies describing the dangers of arsenic exposure, the molecular initiating events that link arsenic to chronic disease onset and progression remain poorly defined. To address this knowledge gap, we combined time-resolved transcriptomic and metabolomic profiling of adult *Drosophila melanogaster* exposed to sodium (meta) arsenite (NaAsO_2_). We uncovered coordinated, dose-dependent shifts in gene expression and metabolite abundance that activate canonical detoxification pathways and mirror arsenic-associated disease signatures in humans. Notably, flies rapidly upregulated heatshock and xenobiotic response gene networks, followed by biomarkers characteristic of diabetic states (elevated glucose, lactate, and methylglyoxal, for example). These findings reveal conserved molecular pathways that couple arsenic exposure to metabolic dysfunction and establish *Drosophila* as a powerful whole-organism model for identifying early biomarkers and mechanistic drivers of arsenic-induced disease phenotypes.
