## Supplemental Table 1 for "Conserved Molecular Responses to Arsenite Exposure in *Drosophila melanogaster*"

### Sheet: Sheet1
Table S1. Data used to generated dose response curves in Figure 1. n=6 exposure vials per sodium arsenite concentration; 20 animals per vial.
Sodium arsenite Female			Sodium arsenite Male
Dose	N	Incidence	Dose	N	Incidence
mM	starting #	# dead at 48h	mM	starting #	# dead at 48hr
0	20	0	0	20	1
0	19	0	0	20	0
0	20	2	0	20	0
0	20	3	0	20	0
0	20	0	0	20	1
0	20	1	0	20	0
0.2	18	1	0.2	19	0
0.2	17	2	0.2	20	0
0.2	20	2	0.2	19	2
0.2	17	1	0.2	20	1
0.2	18	1	0.2	19	0
0.2	17	1	0.2	20	0
0.5	20	5	0.5	20	5
0.5	17	7	0.5	19	11
0.5	18	2	0.5	19	10
0.5	19	11	0.5	20	0
0.5	16	3	0.5	20	7
0.5	20	3	0.5	20	7
1	19	13	1	20	19
1	17	6	1	20	15
1	18	7	1	19	8
1	18	11	1	20	16
1	19	5	1	19	15
1	19	8	1	20	14
1.5	19	18	1.5	20	20
1.5	16	10	1.5	20	18
1.5	19	13	1.5	20	17
1.5	19	19	1.5	19	16
1.5	20	15	1.5	20	19
1.5	19	16	1.5	19	19
2	17	17	2	18	18
2	18	14	2	19	18
2	18	18	2	19	19
2	17	17	2	19	19
2	17	17	2	19	16
2	18	18	2	20	20
2.5	19	19	2.5	15	14
2.5	17	17	2.5	19	19
2.5	17	15	2.5	19	19
2.5	18	18	2.5	19	19
2.5	20	20	2.5	19	18
2.5	17	17	2.5	20	20
3	16	16	3	15	15
3	20	20	3	20	20
3	20	20	3	12	12
3	14	14	3	19	19
3	17	17	3	17	17
3	18	18	3	19	19
3.5	16	15	3.5	19	19
3.5	17	17	3.5	20	20
3.5	19	19	3.5	17	17
3.5	20	20	3.5	17	17
3.5	19	19	3.5	19	19
3.5	17	17	3.5	20	20
5	18	18	5	20	20
5	19	19	5	20	20
5	17	17	5	16	16
5	19	19	5	20	20
5	20	20	5	17	17
5	18	18	5	18	18
