## Supplemental Table 5 for "Conserved Molecular Responses to Arsenite Exposure in *Drosophila melanogaster*"

### Sheet: Female_0.25_1h vs 0mM 1h
Table S5. RNA-seq results comparing gene expression between Oregon-R females exposed to sodium arsenite. Adult females were exposed to 0 mM and 0.25 mM sodium arsenite for 1, 2, 4, 8, 24 or 48 hours prior to collection. Only genes displaying significant changes in gene expression (log2 fold change ≥ |1| and an adjusted p-value of ≤0.05) are included in these tables.
Condition: Female; 0 mM vs 0.25 mM sodium arsenite; 1 hr exposure
	sym	desc	baseMean	log2FoldChange	lfcSE	pvalue	padj
FBgn0266181	lncRNA:CRG	CASK regulatory gene	131.011	21.8074	1.7278	1.05e-36	6.59e-33
FBgn0264817	pre-lola-G	pre-lola-G	18.8609	18.1305	2.15795	3.29e-17	1.37e-13
FBgn0017424	asRNA:CR11538	antisense RNA:CR11538	25.5337	5.28509	11.6767	4.42e-05	0.0115297
FBgn0036419	CG13482	None	1434.1	1.09274	0.284732	1.67e-06	0.000995895
FBgn0029828	CG6067	None	550.081	-1.0225	0.233956	5.82e-07	0.000471409
FBgn0035620	Alp9	Alkaline phosphatase 9	270.647	-1.05952	0.399855	9.62e-06	0.00364956
FBgn0038412	Zip89B	Zinc/iron regulated transporter-related protein 89B	219.721	-1.06564	0.206681	3.43e-08	4.29e-05
FBgn0025620	CG13360	None	455.121	-1.08882	0.270624	1.18e-06	0.000775617
FBgn0036549	CG10516	None	362.872	-1.11208	0.191794	1.15e-09	1.6e-06
FBgn0040609	CG3348	None	226.567	-1.11296	0.503056	1.13e-05	0.00414735
FBgn0053511	CG33511	None	38.0434	-1.17233	0.572791	8.55e-06	0.00345476
FBgn0041194	Prat2	Phosphoribosylamidotransferase 2	1021.3	-1.18067	0.311792	1.44e-06	0.000900714
FBgn0051259	CG31259	None	84.2032	-1.2958	0.325158	6.62e-07	0.000471409
FBgn0032839	AANATL3	Arylalkylamine N-acetyltransferase-like 3	81.6129	-1.34405	0.311671	2.67e-07	0.000239236
FBgn0029799	CG15772	None	62.6357	-1.43116	0.405919	6.78e-07	0.000471409
FBgn0031859	CG17377	None	2.30144	-27.0905	4.13466	2.84e-11	7.11e-08
FBgn0036791	CG7271	None	8.32749	-41.6418	2.64103	1.03e-56	1.28e-52

### Sheet: Female 0.25mM 2h vs 0mM 2h
Table S5. RNA-seq results comparing gene expression between Oregon-R females exposed to sodium arsenite. Adult females were exposed to 0 mM and 0.25 mM sodium arsenite for 1, 2, 4, 8, 24 or 48 hours prior to collection. Only genes displaying significant changes in gene expression (log2 fold change ≥ |1| and an adjusted p-value of ≤0.05) are included in these tables.
Condition: Female; 0 mM vs 0.25 mM sodium arsenite; 2 hr exposure
	sym	desc	baseMean	log2FoldChange	lfcSE	pvalue	padj
FBgn0035436	CG12016	None	61.6593	20.2065	3.87221	3.3e-08	1.01e-05
FBgn0010359	gammaTry	gammaTrypsin	141.954	19.7471	3.07291	8.95e-11	5.99e-08
FBgn0010041	GstD5	Glutathione S transferase D5	310.717	3.76359	0.608798	3.35e-13	3.99e-10
FBgn0263002	CR43310	None	15.2182	3.49322	1.03555	1.21e-07	3.15e-05
FBgn0001230	Hsp68	Heat shock protein 68	1817.98	2.77091	0.668201	3.95e-08	1.17e-05
FBgn0034480	CG16898	None	1142.66	2.54833	0.397043	2.26e-13	3.02e-10
FBgn0001228	CG4456	None	73.8604	2.52988	0.880751	1.49e-06	0.000234121
FBgn0033204	CG2065	None	1195.74	2.46333	0.834376	1.43e-06	0.000228503
FBgn0034160	CG5550	None	277.599	2.30689	0.495248	6.65e-09	2.96e-06
FBgn0052865	lncRNA:alphagamma-element:CR32865	alphagamma-element:CR32865	152.312	2.14055	1.14524	1.07e-05	0.00106018
FBgn0001229	Hsp67Bc	Heat shock gene 67Bc	43.4698	2.0749	0.914098	7.92e-06	0.000838778
FBgn0037974	CG12224	None	460.279	1.90096	0.491299	4.42e-07	8.44e-05
FBgn0039309	CG11891	None	719.847	1.85336	0.397287	2.41e-08	7.82e-06
FBgn0013278	Hsp70Bb	Heat-shock-protein-70Bb	1645.03	1.81816	0.871313	1.63e-05	0.00146763
FBgn0030928	CG15044	None	282.27	1.81489	0.306578	3.31e-11	2.73e-08
FBgn0001224	Hsp23	Heat shock protein 23	2148.8	1.77901	0.692679	9.4e-06	0.000957585
FBgn0042101	CG18744	None	58.5463	1.76132	0.358979	1.16e-08	3.89e-06
FBgn0050489	Cyp12d1-p	Cyp12d1-p	1021.12	1.68319	0.380397	1.36e-07	3.32e-05
FBgn0039091	CG10182	None	137.2	1.66525	0.595992	8.56e-06	0.000889129
FBgn0053301	CG33301	None	198.889	1.51784	0.352287	3.86e-07	8.1e-05
FBgn0010040	GstD4	Glutathione S transferase D4	41.8653	1.50086	0.819861	4.31e-05	0.00319998
FBgn0063493	GstE7	Glutathione S transferase E7	605.64	1.49638	0.244146	5.15e-11	3.94e-08
FBgn0053882	His2B:CG33882	His2B:CG33882	32.8299	1.47443	6.44226	0.000472015	0.019574
FBgn0086708	stv	starvin	1955.51	1.38505	0.362665	2.24e-06	0.000314759
FBgn0063497	GstE3	Glutathione S transferase E3	1198.45	1.38258	0.321042	5.76e-07	0.000102752
FBgn0036419	CG13482	None	1434.1	1.35204	0.266733	3.13e-08	9.86e-06
FBgn0040256	Ugt35C1	UDP-glycosyltransferase family 35 member C1	248.257	1.33204	0.44373	1.28e-05	0.00120285
FBgn0034140	Lst	Limostatin	950.524	1.33041	0.28055	1.36e-07	3.32e-05
FBgn0039310	CG11878	None	1197.86	1.2806	0.239207	9.59e-09	3.71e-06
FBgn0032401	Plzf	Promyelocytic leukemia zinc finger	80.7463	1.22736	0.221741	4.23e-09	1.97e-06
FBgn0032613	Nepl9	Neprilysin-like 9	63.5794	1.20608	0.325671	3.84e-06	0.000472379
FBgn0051104	CG31104	None	320.896	1.13824	0.484102	5.01e-05	0.00357037
FBgn0029820	CG16721	None	1155.91	1.12888	0.180268	7.68e-11	5.48e-08
FBgn0250837	dUTPase	Deoxyuridine triphosphatase	986.615	1.11958	0.406453	2.65e-05	0.00213423
FBgn0038484	CG5246	None	115.327	1.09753	0.447873	4.53e-05	0.00333985
FBgn0037684	Srr	Serine racemase	147.72	1.09699	0.281966	2.5e-06	0.00034742
FBgn0031535	CG12795	None	1296.28	1.01288	0.381738	3.41e-05	0.0026424
FBgn0038832	CG15695	None	83.0284	-1.00118	0.406486	4.83e-05	0.00349522
FBgn0053296	CG33296	None	27.7215	-1.00891	0.677115	0.000205522	0.0107262
FBgn0051248	CG31248	None	127.214	-1.00968	0.297522	7.68e-06	0.00083846
FBgn0038398	sxe2	sex-specific enzyme 2	40.4498	-1.02968	0.51291	0.000100142	0.00644147
FBgn0010052	Jhe	Juvenile hormone esterase	24.0854	-1.03668	0.839412	0.000221028	0.0114262
FBgn0038201	PK1-R	Pyrokinin 1 receptor	21.1437	-1.05356	0.556186	0.000113464	0.00697674
FBgn0036749	CG7460	None	93.1095	-1.06532	0.197596	9.71e-09	3.71e-06
FBgn0000527	e	ebony	96.8757	-1.08048	0.40412	3.16e-05	0.00248611
FBgn0038290	CG6912	None	278.124	-1.11893	0.29115	2.84e-06	0.000365682
FBgn0028939	NimC2	Nimrod C2	22.3938	-1.12325	0.775903	0.000155429	0.00889269
FBgn0029828	CG6067	None	550.081	-1.12601	0.234949	1.42e-07	3.38e-05
FBgn0052669	CG32669	None	119.788	-1.17171	0.268075	6.38e-07	0.000111897
FBgn0029898	CG14439	None	363.876	-1.18534	0.264116	4.31e-07	8.44e-05
FBgn0024315	Picot	Picot	1314.51	-1.19391	0.141822	8.3e-18	8.88e-14
FBgn0036549	CG10516	None	362.872	-1.22612	0.198831	1.15e-10	6.83e-08
FBgn0041194	Prat2	Phosphoribosylamidotransferase 2	1021.3	-1.24342	0.315415	2.08e-06	0.000308811
FBgn0050031	CG30031	None	85.2569	-1.28107	5.24375	0.000440693	0.0185629
FBgn0051324	CG31324	None	180.591	-1.29006	0.340054	2.82e-06	0.000365682
FBgn0005626	ple	pale	306.788	-1.29704	0.310212	1.01e-06	0.000168128
FBgn0033760	CG8785	None	474.827	-1.29749	0.344013	2.94e-06	0.000374665
FBgn0053993	CG33993	None	24.7084	-1.30192	0.416689	1.09e-05	0.00107299
FBgn0025620	CG13360	None	455.121	-1.36862	0.259138	1.06e-08	3.89e-06
FBgn0032726	CG10621	None	422.088	-1.38429	0.287892	8.99e-08	2.53e-05
FBgn0053510	CG33510	None	28.2876	-1.39109	0.43269	7.85e-06	0.000838778
FBgn0036997	CG5955	None	132.83	-1.4096	0.537882	2e-05	0.00169547
FBgn0038412	Zip89B	Zinc/iron regulated transporter-related protein 89B	219.721	-1.4201	0.208912	9.38e-13	1e-09
FBgn0032839	AANATL3	Arylalkylamine N-acetyltransferase-like 3	81.6129	-1.43147	0.328244	4.23e-07	8.44e-05
FBgn0035619	Alp10	Alkaline phosphatase 10	333.654	-1.47517	0.348672	5.69e-07	0.000102752
FBgn0025709	CNT2	Concentrative nucleoside transporter 2	226.853	-1.51027	0.353842	4.52e-07	8.49e-05
FBgn0086450	su(r)	suppressor of rudimentary	995.111	-1.51476	0.255327	1.55e-10	8.31e-08
FBgn0036783	CheA75a	Chemosensory protein A 75a	90.9068	-1.55869	0.451733	3.36e-06	0.000423465
FBgn0040069	vanin-like	vanin-like	126.95	-1.58313	0.344702	1.06e-07	2.83e-05
FBgn0051259	CG31259	None	84.2032	-1.77816	0.340279	2.11e-09	1.03e-06
FBgn0051636	CG31636	None	34.5736	-1.81583	0.452319	3.62e-07	7.75e-05
FBgn0037801	CG3999	None	363.291	-1.86122	0.420313	6.6e-08	1.91e-05
FBgn0029799	CG15772	None	62.6357	-2.13074	0.41337	7.36e-10	3.75e-07
FBgn0035620	Alp9	Alkaline phosphatase 9	270.647	-2.20145	0.337918	1.46e-13	2.38e-10
FBgn0264267	asRNA:CR43767	antisense RNA:CR43767	71.5092	-4.94156	3.09855	2.18e-06	0.00031091
FBgn0267425	asRNA:CR45778	antisense RNA:CR45778	284.18	-9.72302	4.94438	2.18e-06	0.00031091
FBgn0267501	18SrRNA:CR45841	18S ribosomal RNA:CR45841	10.9727	-20.2542	2.55207	1.42e-15	3.8e-12
FBgn0061209	His2B:CG17949	His2B:CG17949	124.35	-25.1757	3.16761	1.05e-15	3.74e-12
FBgn0266136	Gyc76C	Guanylyl cyclase at 76C	89.0221	-43.8676	6.46452	1.68e-12	1.64e-09

### Sheet: Female 0.25mM 4h vs 0mM 4h
Table S5. RNA-seq results comparing gene expression between Oregon-R females exposed to sodium arsenite. Adult females were exposed to 0 mM and 0.25 mM sodium arsenite for 1, 2, 4, 8, 24 or 48 hours prior to collection. Only genes displaying significant changes in gene expression (log2 fold change ≥ |1| and an adjusted p-value of ≤0.05) are included in these tables.
Condition: Female; 0 mM vs 0.25 mM sodium arsenite; 4 hr exposure
	sym	desc	baseMean	log2FoldChange	lfcSE	pvalue	padj
FBgn0266136	Gyc76C	Guanylyl cyclase at 76C	89.0221	41.4595	6.4408	1.78e-11	2.24e-08
FBgn0050160	CG30160	None	344.031	22.9457	2.63548	1.83e-18	1.9e-14
FBgn0085802	18SrRNA:CR41548	18S ribosomal RNA:CR41548	90.4354	22.4015	3.7791	1.56e-09	5.79e-07
FBgn0053861	His1:CG33861	His1:CG33861	119.871	8.38817	4.42191	1.6e-06	0.000136599
FBgn0052865	lncRNA:alphagamma-element:CR32865	alphagamma-element:CR32865	152.312	3.52787	0.962328	2.08e-08	4.6e-06
FBgn0010041	GstD5	Glutathione S transferase D5	310.717	3.24456	0.583641	1.74e-11	2.24e-08
FBgn0033204	CG2065	None	1195.74	3.09097	0.718088	1.27e-08	3.37e-06
FBgn0013772	Cyp6a8	Cytochrome P450-6a8	601.801	2.97926	0.624638	3.22e-09	1.12e-06
FBgn0262146	MtnE	Metallothionein E	311.082	2.59857	0.518972	4.95e-09	1.54e-06
FBgn0039309	CG11891	None	719.847	2.3272	0.375958	1.94e-11	2.24e-08
FBgn0037936	CG6908	None	1044.84	2.23979	0.480988	5.61e-08	9.88e-06
FBgn0050489	Cyp12d1-p	Cyp12d1-p	1021.12	2.23628	0.364455	3.51e-11	3.04e-08
FBgn0053192	MtnD	Metallothionein D	127.955	2.19797	0.626243	1.3e-06	0.0001162
FBgn0037974	CG12224	None	460.279	2.07221	0.461318	1.3e-07	1.88e-05
FBgn0034140	Lst	Limostatin	950.524	1.70409	0.27982	8.35e-11	5.42e-08
FBgn0001230	Hsp68	Heat shock protein 68	1817.98	1.69531	0.841793	2.73e-05	0.00127951
FBgn0010040	GstD4	Glutathione S transferase D4	41.8653	1.67109	0.721416	1.91e-05	0.000977634
FBgn0063493	GstE7	Glutathione S transferase E7	605.64	1.64712	0.244936	1.55e-12	4.04e-09
FBgn0034480	CG16898	None	1142.66	1.60752	0.418865	9.2e-07	9.11e-05
FBgn0063497	GstE3	Glutathione S transferase E3	1198.45	1.55206	0.335384	6.65e-08	1.08e-05
FBgn0039310	CG11878	None	1197.86	1.52589	0.24443	2.19e-11	2.27e-08
FBgn0035904	GstO3	Glutathione S transferase O3	1829.91	1.458	0.327172	9.83e-08	1.44e-05
FBgn0053301	CG33301	None	198.889	1.41587	0.408655	1.98e-06	0.000164959
FBgn0033592	CG13215	None	63.0223	1.39208	0.917568	8.23e-05	0.00310526
FBgn0263080	CG43348	None	530.517	1.36124	0.35825	7.02e-07	7.26e-05
FBgn0263081	CG43349	None	1799.52	1.31884	0.185102	2.16e-14	7.49e-11
FBgn0040256	Ugt35C1	UDP-glycosyltransferase family 35 member C1	248.257	1.25962	0.495203	1.59e-05	0.000833041
FBgn0010038	GstD2	Glutathione S transferase D2	579.072	1.25817	0.765776	9.08e-05	0.00328269
FBgn0038790	MtnC	Metallothionein C	565.856	1.17583	0.689146	9.09e-05	0.00328269
FBgn0053468	CG33468	None	55.6117	1.13937	0.669253	9.53e-05	0.00340204
FBgn0051300	CG31300	None	485.458	1.12509	0.220467	1.32e-09	5.09e-07
FBgn0032401	Plzf	Promyelocytic leukemia zinc finger	80.7463	1.06313	0.248141	5.33e-08	9.54e-06
FBgn0029820	CG16721	None	1155.91	1.05521	0.200333	4.29e-10	2.23e-07
FBgn0001224	Hsp23	Heat shock protein 23	2148.8	1.00752	0.807962	0.000244677	0.00730656
FBgn0259993	lncRNA:CR42491	long non-coding RNA:CR42491	694.291	-1.00423	0.288421	1.03e-06	9.81e-05
FBgn0019952	Orct	Organic cation transporter	342.344	-1.04055	0.511047	5.11e-05	0.00210724
FBgn0046763	CG17278	None	225.219	-1.06181	0.232732	1.54e-08	3.92e-06
FBgn0086450	su(r)	suppressor of rudimentary	995.111	-1.06288	0.313041	1.43e-06	0.000125545
FBgn0037291	CG14662	None	9.80777	-1.08241	0.723597	0.000148326	0.00492463
FBgn0034883	Eglp2	Entomoglyceroporin 2	89.0635	-1.08406	0.341787	2.87e-06	0.00022097
FBgn0052669	CG32669	None	119.788	-1.09123	0.316024	1.23e-06	0.000111767
FBgn0039519	Cyp6a18	Cyp6a18	146.173	-1.09892	0.387926	7.4e-06	0.000474871
FBgn0036381	CG8745	None	527.643	-1.10653	0.297447	5.16e-07	5.89e-05
FBgn0052425	CG32425	None	2310.45	-1.15114	0.144064	7.17e-18	3.73e-14
FBgn0036749	CG7460	None	93.1095	-1.19026	0.198969	1.36e-11	2.24e-08
FBgn0051233	CG31233	None	2228.95	-1.20351	0.429039	8.45e-06	0.000519813
FBgn0053281	CG33281	None	87.625	-1.22643	0.431998	7.9e-06	0.000497294
FBgn0039313	CG11892	None	560.117	-1.25508	0.462728	1.08e-05	0.000614682
FBgn0033760	CG8785	None	474.827	-1.26271	0.404544	4.01e-06	0.000295802
FBgn0031097	obst-A	obstructor-A	68.9513	-1.26405	0.723271	7.63e-05	0.00292465
FBgn0030899	Hesr	HES-related	71.227	-1.28041	0.423731	5.25e-06	0.000366445
FBgn0262945	lncRNA:CR43264	long non-coding RNA:CR43264	31.7265	-1.34095	0.68898	5e-05	0.00208033
FBgn0266406	asRNA:CR45046	antisense RNA:CR45046	17.026	-1.37365	1.13268	8.72e-05	0.00320115
FBgn0039768	CG15533	None	307.213	-1.45317	0.526884	1.02e-05	0.000595914
FBgn0031033	CG14219	None	87.2174	-1.4588	0.479867	5.66e-06	0.000380854
FBgn0053510	CG33510	None	28.2876	-1.45938	0.47049	4.94e-06	0.000349134
FBgn0032913	CG9259	None	526.01	-1.46444	0.300991	1.96e-08	4.45e-06
FBgn0032069	LManVI	Lysosomal alpha-mannosidase VI	1011.27	-1.50698	0.805285	4.51e-05	0.00191124
FBgn0005626	ple	pale	306.788	-1.5138	0.322927	4.77e-08	8.81e-06
FBgn0086365	Orct2	Organic cation transporter 2	90.8251	-1.52563	0.347764	1.5e-07	2.11e-05
FBgn0037801	CG3999	None	363.291	-1.53668	0.487224	4.53e-06	0.000326705
FBgn0040609	CG3348	None	226.567	-1.53846	0.441249	2.12e-06	0.000172241
FBgn0038135	CG8773	None	632.782	-1.59583	0.332737	3.82e-08	7.29e-06
FBgn0032839	AANATL3	Arylalkylamine N-acetyltransferase-like 3	81.6129	-1.64618	0.328357	1.72e-08	4.26e-06
FBgn0040069	vanin-like	vanin-like	126.95	-1.67303	0.35478	6e-08	1.02e-05
FBgn0035619	Alp10	Alkaline phosphatase 10	333.654	-1.73578	0.348532	2.26e-08	4.89e-06
FBgn0025709	CNT2	Concentrative nucleoside transporter 2	226.853	-1.74152	0.356739	3.4e-08	6.67e-06
FBgn0035620	Alp9	Alkaline phosphatase 9	270.647	-1.84613	0.317556	4.24e-10	2.23e-07
FBgn0051259	CG31259	None	84.2032	-1.87844	0.325716	5.41e-10	2.56e-07
FBgn0037167	CG11425	None	105.078	-1.94306	0.668111	5.41e-06	0.000375022
FBgn0027527	Osi6	Osiris 6	88.9541	-1.9829	3.52238	3.15e-05	0.00144123
FBgn0053858	His1:CG33858	His1:CG33858	53.0201	-1.98714	6.33352	0.000185534	0.0058604
FBgn0039736	CG7912	None	24.6606	-2.09203	0.499943	3.23e-07	4.2e-05
FBgn0034784	CG9826	None	15.7514	-2.20265	0.690884	2.25e-06	0.000178802
FBgn0029799	CG15772	None	62.6357	-2.32805	0.385184	4.71e-11	3.74e-08
FBgn0050031	CG30031	None	85.2569	-2.89609	7.90746	0.000127876	0.00434277
FBgn0035436	CG12016	None	61.6593	-20.3361	3.8667	2.47e-08	5.04e-06
FBgn0030186	CG2962	None	53.8846	-21.2429	3.55671	1.28e-09	5.09e-07

### Sheet: Female 0.25mM 8h vs 0mM 8h
Table S5. RNA-seq results comparing gene expression between Oregon-R females exposed to sodium arsenite. Adult females were exposed to 0 mM and 0.25 mM sodium arsenite for 1, 2, 4, 8, 24 or 48 hours prior to collection. Only genes displaying significant changes in gene expression (log2 fold change ≥ |1| and an adjusted p-value of ≤0.05) are included in these tables.
Condition: Female; 0 mM vs 0.25 mM sodium arsenite; 8 hr exposure
	sym	desc	baseMean	log2FoldChange	lfcSE	pvalue	padj
FBgn0051274	CG31274	None	98.1988	22.4869	3.9796	4.97e-09	2.15e-06
FBgn0035436	CG12016	None	61.6593	21.3421	3.71863	3.48e-09	1.64e-06
FBgn0267425	asRNA:CR45778	antisense RNA:CR45778	284.18	9.72306	4.79958	2.48e-06	0.000271823
FBgn0053861	His1:CG33861	His1:CG33861	119.871	4.81169	4.81841	1.24e-05	0.000861085
FBgn0010041	GstD5	Glutathione S transferase D5	310.717	2.29514	0.621567	2.97e-07	5.83e-05
FBgn0050489	Cyp12d1-p	Cyp12d1-p	1021.12	2.08625	0.365382	3.8e-10	3.29e-07
FBgn0013772	Cyp6a8	Cytochrome P450-6a8	601.801	2.05826	0.767992	2.69e-06	0.0002858
FBgn0038790	MtnC	Metallothionein C	565.856	1.96512	0.51625	3.72e-07	6.45e-05
FBgn0085240	CG34211	None	29.308	1.90061	0.759168	4.58e-06	0.000432572
FBgn0264961	asRNA:CR44130	antisense RNA:CR44130	25.4765	1.86451	0.836907	7.21e-06	0.000589727
FBgn0263080	CG43348	None	530.517	1.81135	0.316852	5.22e-10	3.88e-07
FBgn0037936	CG6908	None	1044.84	1.7794	0.597852	2.29e-06	0.000261329
FBgn0035904	GstO3	Glutathione S transferase O3	1829.91	1.68259	0.306558	1.31e-09	8.53e-07
FBgn0002868	MtnA	Metallothionein A	10871.8	1.65755	0.509651	1.27e-06	0.000166747
FBgn0050031	CG30031	None	85.2569	1.60152	5.73314	0.000348434	0.00772053
FBgn0036690	Ilp8	Insulin-like peptide 8	404.247	1.46767	0.280721	1.66e-09	9.9e-07
FBgn0039309	CG11891	None	719.847	1.45377	0.504415	2.48e-06	0.000271823
FBgn0037974	CG12224	None	460.279	1.24877	0.664081	2.87e-05	0.00149274
FBgn0040256	Ugt35C1	UDP-glycosyltransferase family 35 member C1	248.257	1.20937	0.521071	8.51e-06	0.000664588
FBgn0032381	Mal-B1	Maltase B1	205.126	1.20076	0.591904	1.98e-05	0.00119869
FBgn0063493	GstE7	Glutathione S transferase E7	605.64	1.16597	0.31484	6.37e-08	1.84e-05
FBgn0267763	lncRNA:CR46094	long non-coding RNA:CR46094	18.2918	1.03582	0.87979	0.000146097	0.00446541
FBgn0001228	CG4456	None	73.8604	1.02279	0.940272	0.000150684	0.00457868
FBgn0063497	GstE3	Glutathione S transferase E3	1198.45	1.00905	0.450133	9.2e-06	0.000708079
FBgn0036023	CG18179	None	205.247	-1.00135	0.978523	0.000153707	0.00464338
FBgn0283451	br	broad	116.128	-1.01069	0.317948	2.35e-07	4.89e-05
FBgn0051087	CG31087	None	412.687	-1.01547	0.44363	7.79e-06	0.000627648
FBgn0037288	CG14661	None	505.983	-1.04468	0.421862	4.07e-06	0.000394864
FBgn0033723	CG13155	None	90.2695	-1.04487	0.57647	3.84e-05	0.00178804
FBgn0030596	CG12398	None	44.5144	-1.08107	0.846239	0.000119885	0.00394255
FBgn0053882	His2B:CG33882	His2B:CG33882	32.8299	-1.08851	5.33954	0.000598036	0.0109311
FBgn0052121	CG32121	None	91.8995	-1.11785	0.370371	6.62e-07	0.000102747
FBgn0002926	ndl	nudel	150.306	-1.13453	0.601116	2.97e-05	0.00152661
FBgn0000964	tj	traffic jam	417.634	-1.14114	0.193859	2.1e-12	4.36e-09
FBgn0260653	serp	serpentine	135.132	-1.19726	0.381629	5.88e-07	9.26e-05
FBgn0039709	Cad99C	Cadherin 99C	248.322	-1.23035	0.223141	5.33e-11	6.92e-08
FBgn0035379	spz5	spatzle 5	35.747	-1.23852	0.627327	2.28e-05	0.00130532
FBgn0038914	fit	female-specific independent of transformer	431.067	-1.2926	0.717238	3.31e-05	0.00162479
FBgn0040609	CG3348	None	226.567	-1.30314	0.537391	6.92e-06	0.000575283
FBgn0040832	CG8012	None	84.3819	-1.37147	0.481747	2.38e-06	0.000269272
FBgn0031756	CG13992	None	159.763	-1.39508	0.646355	1.4e-05	0.000938993
FBgn0034151	CG15617	None	159.871	-1.44036	0.396619	3.18e-07	6.05e-05
FBgn0287185	nvd	neverland	13.3604	-1.4568	0.568757	5.48e-06	0.000486468
FBgn0039736	CG7912	None	24.6606	-1.46117	0.779859	2.36e-05	0.00133087
FBgn0050042	Cpr49Ab	Cuticular protein 49Ab	588.09	-1.52939	0.369839	9.95e-08	2.41e-05
FBgn0031942	CG7203	None	106.089	-1.55061	0.463692	9.01e-07	0.00013021
FBgn0033728	Cpr49Ae	Cuticular protein 49Ae	138.298	-1.55826	0.295503	2.2e-09	1.14e-06
FBgn0085356	CG34327	None	60.9279	-1.55957	0.429152	4.37e-07	7.21e-05
FBgn0051869	CG31869	None	192.861	-1.56836	0.228383	5.59e-13	1.45e-09
FBgn0033439	CG1773	None	22.2173	-1.58885	0.619209	5.53e-06	0.000487203
FBgn0004003	wbl	windbeutel	53.8841	-1.6515	0.331237	9.16e-09	3.81e-06
FBgn0000928	fs(1)Yb	female sterile (1) Yb	29.7585	-1.66901	0.354314	2.5e-08	8.38e-06
FBgn0266590	lncRNA:CR45115	long non-coding RNA:CR45115	14.2058	-1.69927	0.915895	1.57e-05	0.00101905
FBgn0010052	Jhe	Juvenile hormone esterase	24.0854	-1.74241	1.24792	1.8e-05	0.00111625
FBgn0262945	lncRNA:CR43264	long non-coding RNA:CR43264	31.7265	-1.84909	0.645353	2.68e-06	0.0002858
FBgn0085491	CG34462	None	10.9967	-1.93785	1.17846	1.05e-05	0.000772981
FBgn0283427	FASN1	Fatty acid synthase 1	6625.7	-1.95213	0.27106	4.57e-14	1.58e-10
FBgn0034553	CG9993	None	67.0856	-2.10252	0.556476	3.45e-07	6.19e-05
FBgn0014454	Acp1	Adult cuticle protein 1	21.4189	-2.22626	0.744535	1.22e-06	0.000163069
FBgn0030824	CG5070	None	17.7317	-4.6463	3.0789	2.85e-06	0.000292208
FBgn0030186	CG2962	None	53.8846	-6.79915	7.84345	2.44e-05	0.00134923
FBgn0032638	SPH93	Serine protease homolog 93	15.8016	-8.43018	1.65946	1.8e-08	6.46e-06
FBgn0052581	CG32581	None	14.3264	-18.1686	6.72371	1.37e-06	0.000176248
FBgn0020638	Lcp65Ag1	Lcp65Ag1	106.583	-19.9914	2.02447	2.73e-23	2.84e-19
FBgn0266136	Gyc76C	Guanylyl cyclase at 76C	89.0221	-39.1725	6.48217	1e-10	1.16e-07

### Sheet: Female 0.25mM 24h vs 0mM 24h
Table S5. RNA-seq results comparing gene expression between Oregon-R females exposed to sodium arsenite. Adult females were exposed to 0 mM and 0.25 mM sodium arsenite for 1, 2, 4, 8, 24 or 48 hours prior to collection. Only genes displaying significant changes in gene expression (log2 fold change ≥ |1| and an adjusted p-value of ≤0.05) are included in these tables.
Condition: Female; 0 mM vs 0.25 mM sodium arsenite; 24 hr exposure
	sym	desc	baseMean	log2FoldChange	lfcSE	pvalue	padj
FBgn0267501	18SrRNA:CR45841	18S ribosomal RNA:CR45841	10.9727	20.7903	2.54369	1.49e-16	9.54e-13
FBgn0052581	CG32581	None	14.3264	18.0159	7.19633	1.03e-06	0.00265313
FBgn0053910	His2B:CG33910	His2B:CG33910	64.5269	7.68423	10.3576	2.01e-05	0.0215068
FBgn0002868	MtnA	Metallothionein A	10871.8	2.55731	0.432491	3.98e-10	1.7e-06
FBgn0032638	SPH93	Serine protease homolog 93	15.8016	-2.68479	2.39255	5.18e-06	0.00737991
FBgn0035915	S-Lap1	Sperm-Leucylaminopeptidase 1	10.874	-3.75832	3.20031	4.46e-06	0.00714531
FBgn0017424	asRNA:CR11538	antisense RNA:CR11538	25.5337	-15.0732	15.9379	7.46e-06	0.00956803
FBgn0031859	CG17377	None	2.30144	-32.1545	3.95614	6.97e-17	8.95e-13

### Sheet: Female 0.25mM 48h vs 0mM 48h
Table S5. RNA-seq results comparing gene expression between Oregon-R females exposed to sodium arsenite. Adult females were exposed to 0 mM and 0.25 mM sodium arsenite for 1, 2, 4, 8, 24 or 48 hours prior to collection. Only genes displaying significant changes in gene expression (log2 fold change ≥ |1| and an adjusted p-value of ≤0.05) are included in these tables.
Condition: Female; 0 mM vs 0.25 mM sodium arsenite; 48 hr exposure
	sym	desc	baseMean	log2FoldChange	lfcSE	pvalue	padj
FBgn0262851	CR43215	None	34.3699	45.6154	3.16856	7.56e-48	8.31e-44
FBgn0053872	His2B:CG33872	His2B:CG33872	98.9055	44.8891	4.4918	2.28e-24	4.19e-21
FBgn0267498	18SrRNA:CR45838	18S ribosomal RNA:CR45838	11707.4	25.6933	1.81637	1.07e-45	5.9e-42
FBgn0053502	CG33502	None	296.532	24.7981	4.66666	2.67e-08	1.09e-05
FBgn0284233	CG46317	None	584.677	24.0805	1.72925	2.58e-44	9.45e-41
FBgn0050160	CG30160	None	344.031	23.89	2.63618	7.42e-20	1.17e-16
FBgn0085802	18SrRNA:CR41548	18S ribosomal RNA:CR41548	90.4354	22.4935	3.77592	1.44e-09	9.34e-07
FBgn0263493	CR43482	None	267.242	21.5436	1.56062	1.55e-43	4.26e-40
FBgn0266181	lncRNA:CRG	CASK regulatory gene	131.011	20.3541	1.72884	3.63e-32	7.98e-29
FBgn0017424	asRNA:CR11538	antisense RNA:CR11538	25.5337	4.87094	10.7538	0.000145311	0.01402
FBgn0053192	MtnD	Metallothionein D	127.955	4.48538	0.678512	3.14e-13	2.88e-10
FBgn0002869	MtnB	Metallothionein B	192.606	4.4739	0.827379	3.7e-10	2.54e-07
FBgn0038790	MtnC	Metallothionein C	565.856	4.00871	0.48235	2.18e-18	3e-15
FBgn0262146	MtnE	Metallothionein E	311.082	3.78193	0.547891	9.73e-14	9.73e-11
FBgn0002868	MtnA	Metallothionein A	10871.8	3.22229	0.429856	9.53e-16	1.05e-12
FBgn0038702	CG3739	None	491.052	3.09552	0.492774	3.38e-12	2.86e-09
FBgn0010041	GstD5	Glutathione S transferase D5	310.717	2.73874	0.66213	1.3e-07	4.62e-05
FBgn0038074	Gnmt	Glycine N-methyltransferase	1046.03	2.60233	1.14318	6.48e-06	0.00139724
FBgn0013772	Cyp6a8	Cytochrome P450-6a8	601.801	2.35688	0.791357	2.48e-06	0.000634519
FBgn0037850	CG14695	None	58.0814	2.10143	0.423754	6.41e-09	3.36e-06
FBgn0000565	MsrA	Methionine sulfoxide reductase A	1114.77	2.07238	0.523327	3.46e-07	0.000111913
FBgn0037936	CG6908	None	1044.84	2.04649	0.559699	7.92e-07	0.000229346
FBgn0039309	CG11891	None	719.847	1.98657	0.405821	1.12e-08	5.6e-06
FBgn0037974	CG12224	None	460.279	1.93997	0.52863	8.71e-07	0.000245659
FBgn0035904	GstO3	Glutathione S transferase O3	1829.91	1.93757	0.310945	6.38e-12	5.01e-09
FBgn0050489	Cyp12d1-p	Cyp12d1-p	1021.12	1.8907	0.388826	1.66e-08	7.3e-06
FBgn0033978	Cyp6a23	Cyp6a23	460.667	1.8658	0.381041	1.52e-08	6.94e-06
FBgn0053301	CG33301	None	198.889	1.75754	0.370144	3.92e-08	1.54e-05
FBgn0051288	CG31288	None	740.383	1.52681	0.359216	3.56e-07	0.000111923
FBgn0035412	CG14957	None	18.9808	1.51691	1.78643	8.45e-05	0.00947861
FBgn0054040	CG34040	None	194.232	1.46131	1.25751	8.18e-05	0.00937121
FBgn0259711	CG42365	None	335.485	1.43718	0.257843	2e-09	1.22e-06
FBgn0023541	Cyp4d14	Cyp4d14	136.123	1.43673	0.582159	1.37e-05	0.00255677
FBgn0051104	CG31104	None	320.896	1.36	0.459364	6.39e-06	0.00139724
FBgn0030332	CG9360	None	284.795	1.31655	0.616537	2.61e-05	0.00410183
FBgn0261640	CR42723	None	26.382	1.31218	5.97631	0.000786874	0.0412134
FBgn0033204	CG2065	None	1195.74	1.29021	1.10337	0.000104604	0.010685
FBgn0051300	CG31300	None	485.458	1.26942	0.201037	4.37e-11	3.21e-08
FBgn0259708	CG42362	None	272.115	1.26324	0.386232	3.69e-06	0.000922312
FBgn0033945	CG12868	None	376.513	1.23495	0.302336	6.25e-07	0.000185776
FBgn0014396	tim	timeless	1270.76	1.20249	0.245646	5.46e-08	2.01e-05
FBgn0031945	CG7191	None	63.8936	1.19792	0.467487	1.36e-05	0.00255677
FBgn0035300	CG1139	None	130.969	1.17565	0.598765	3.94e-05	0.00569563
FBgn0033980	Cyp6a20	Cyp6a20	492.614	1.13205	0.418033	1.03e-05	0.00198081
FBgn0038849	CG7079	None	73.1054	1.12196	0.328603	2.47e-06	0.000634519
FBgn0033926	Arc1	Activity-regulated cytoskeleton associated protein 1	12343.4	1.10284	0.357725	4.77e-06	0.0011408
FBgn0039310	CG11878	None	1197.86	1.09708	0.27045	5.33e-07	0.000162855
FBgn0063497	GstE3	Glutathione S transferase E3	1198.45	1.09358	0.439467	1.54e-05	0.0027772
FBgn0042104	CG18747	None	82.0004	1.0576	0.242112	2.04e-07	7.03e-05
FBgn0038613	Vha100-4	Vacuolar H[+] ATPase 100kD subunit 4	121.057	1.05707	0.508805	3.41e-05	0.00499516
FBgn0030679	CG8206	None	1932.62	1.04576	0.207321	2.2e-08	9.3e-06
FBgn0033215	Dgat2	Diacylglycerol O-acyltransferase 2	64.576	1.03896	1.04781	0.000190843	0.0167649
FBgn0039316	CG11893	None	534.005	1.02842	0.919515	0.000173259	0.0156203
FBgn0051809	CG31809	None	105.605	1.007	0.654786	9.74e-05	0.0104988
FBgn0033826	CG4734	None	564.854	-1.0233	0.823906	0.000150803	0.0144233
FBgn0038098	CG7381	None	603.567	-1.43115	0.498375	7.1e-06	0.00150261
FBgn0004428	LysE	Lysozyme E	184.916	-1.48521	1.29497	8.02e-05	0.00928702
FBgn0053858	His1:CG33858	His1:CG33858	53.0201	-2.3783	6.80455	0.000279346	0.021063
FBgn0050031	CG30031	None	85.2569	-4.06492	9.0974	0.000158142	0.0149948
FBgn0266215	asRNA:CR44910	antisense RNA:CR44910	47.088	-4.89592	3.30759	5.45e-06	0.00124984
FBgn0051274	CG31274	None	98.1988	-23.3151	3.9754	2.35e-09	1.36e-06
FBgn0061209	His2B:CG17949	His2B:CG17949	124.35	-26.6113	3.1664	2.18e-17	2.67e-14
