## Supplemental Table 12 for "Conserved Molecular Responses to Arsenite Exposure in *Drosophila melanogaster*"

### Sheet: Sheet1
Table S12. The number of differentially expressed genes (DEGs) in NaAsO2-exposed adult male and female flies sorted by dose and timepoint. The tabulated DEGs were identified as having a log2 fold change ≥ |1| and an adjusted p-value of ≤0.05. The full list of DEGs can be found in Table S3, S5, S7, and S9.
		0.25 mM NaAsO2			1.0 mM NaAsO2
Sex	Time	Up	Down	Total DEGs	Up	Down	Total DEGs
Female	1 Hr	4	13	17	18	58	76
	2 Hr	37	42	79	39	49	88
	4 Hr	34	44	78	133	110	243
	8 Hr	24	41	65	270	376	646
	24 Hr	4	4	8	347	253	600
	48 Hr	54	8	62	262	128	390
Male	1 Hr	9	0	9	13	9	22
	2 Hr	22	22	44	66	126	192
	4 Hr	71	51	122	146	252	398
	8 Hr	117	224	341	262	608	870
	24 Hr	63	20	83	310	615	925
	48 Hr	77	96	173	379	622	1001
