## Supplemental Table 13 for "Conserved Molecular Responses to Arsenite Exposure in *Drosophila melanogaster*"

### Sheet: Sheet1
Table S13. The number of significantly altered metabolites in NaAsO2-exposed adult male and female flies sorted by dose and timepoint. The tabulated metabolites were identified as having a log2 fold change ≥ |1| and an adjusted p-value of ≤0.01. The full list of metabolites can be found in Table S10 and S11.
		0.25 mM NaAsO2			1.0 mM NaAsO2
Sex	Time	Up	Down	Total Metabolites	Up	Down	Total Metabolites
Female	2 Hr	3	25	28	18	13	31
	4 Hr	3	12	15	9	8	17
	8 Hr	27	6	33	41	1	42
	24 Hr	19	13	32	66	9	75
	48 Hr	28	5	33	57	14	71
Male	2 Hr	5	9	14	24	4	28
	4 Hr	4	22	26	9	17	26
	8 Hr	10	15	25	20	19	39
	24 Hr	22	11	33	46	16	62
	48 Hr	29	7	36	29	22	51
