## Supplemental Table 16 for "Conserved Molecular Responses to Arsenite Exposure in *Drosophila melanogaster*"

### Sheet: Sheet1
Table S16. Core transcriptional response to NaAsO₂ exposure shared across sexes and doses. List of 100 genes consistently differentially expressed in adult Drosophila melanogaster under all four exposure conditions (male and female flies at 0.25 mM and 1.0 mM NaAsO₂). Genes are annotated with FlyBase identifiers.
Flybase ID	Symbol
FBgn0032839	AANATL3
FBgn0014454	Acp1
FBgn0035619	Alp10
FBgn0035620	Alp9
FBgn0033926	Arc1
FBgn0017424	asRNA:CR11538
FBgn0036549	CG10516
FBgn0032726	CG10621
FBgn0039310	CG11878
FBgn0039309	CG11891
FBgn0039313	CG11892
FBgn0039316	CG11893
FBgn0037974	CG12224
FBgn0031535	CG12795
FBgn0033945	CG12868
FBgn0033592	CG13215
FBgn0037850	CG14695
FBgn0035412	CG14957
FBgn0030928	CG15044
FBgn0039768	CG15533
FBgn0034151	CG15617
FBgn0029799	CG15772
FBgn0034480	CG16898
FBgn0036023	CG18179
FBgn0033204	CG2065
FBgn0050031	CG30031
FBgn0051087	CG31087
FBgn0051233	CG31233
FBgn0051636	CG31636
FBgn0051809	CG31809
FBgn0052669	CG32669
FBgn0053301	CG33301
FBgn0053468	CG33468
FBgn0040609	CG3348
FBgn0053502	CG33502
FBgn0053510	CG33510
FBgn0054040	CG34040
FBgn0085356	CG34327
FBgn0037801	CG3999
FBgn0259708	CG42362
FBgn0259711	CG42365
FBgn0263080	CG43348
FBgn0263081	CG43349
FBgn0033826	CG4734
FBgn0038484	CG5246
FBgn0037936	CG6908
FBgn0031942	CG7203
FBgn0038098	CG7381
FBgn0036749	CG7460
FBgn0030679	CG8206
FBgn0036381	CG8745
FBgn0038135	CG8773
FBgn0032913	CG9259
FBgn0030332	CG9360
FBgn0034784	CG9826
FBgn0034553	CG9993
FBgn0025709	CNT2
FBgn0050042	Cpr49Ab
FBgn0033728	Cpr49Ae
FBgn0263493	CR43482
FBgn0050489	Cyp12d1-p
FBgn0023541	Cyp4d14
FBgn0013772	Cyp6a8
FBgn0033215	Dgat2
FBgn0283427	FASN1
FBgn0038914	fit
FBgn0038074	Gnmt
FBgn0010038	GstD2
FBgn0010040	GstD4
FBgn0010041	GstD5
FBgn0063497	GstE3
FBgn0063493	GstE7
FBgn0035904	GstO3
FBgn0053872	His2B:CG33872
FBgn0001224	Hsp23
FBgn0001230	Hsp68
FBgn0013278	Hsp70Bb
FBgn0037288	Jhbp3
FBgn0032069	LManVI
FBgn0052865	lncRNA:alphagamma-element:CR32865
FBgn0259993	lncRNA:CR42491
FBgn0266590	lncRNA:CR45115
FBgn0034140	Lst
FBgn0000565	MsrA
FBgn0002868	MtnA
FBgn0002869	MtnB
FBgn0038790	MtnC
FBgn0053192	MtnD
FBgn0262146	MtnE
FBgn0032613	Nepl9
FBgn0031097	obst-A
FBgn0005626	ple
FBgn0032401	Plzf
FBgn0041194	Prat2
FBgn0086708	stv
FBgn0014396	tim
FBgn0000964	tj
FBgn0040256	Ugt35C1
FBgn0040069	vanin-like
FBgn0004003	wbl
