## Supplemental Table 17 for "Conserved Molecular Responses to Arsenite Exposure in *Drosophila melanogaster*"

### Sheet: Sheet1
Table S17. Human orthologs of conserved arsenite-responsive genes identified by DIOPT analysis. Predicted human orthologs for the 100 Drosophila melanogaster genes consistently differentially expressed across all NaAsO₂ exposure conditions (see Table S16). Orthology was assessed using the Drosophila RNAi Screening Center Integrative Ortholog Prediction Tool (DIOPT). High-confidence orthologs (DIO…
FlyBaseID	Fly Symbol	Human Symbol	Ensmbl ID (link HPA)	DIOPT Score	Weighted Score	Rank	Best Score	Best Score Reverse	Prediction Derived From
FBgn0032839	AANATL3
FBgn0014454	Acp1
FBgn0035619	Alp10	ALPI	ENSG00000163295	12	11.8	moderate	Yes	No	Compara, Domainoid, eggNOG, Inparanoid, OrthoDB, OrthoFinder, OrthoInspector, Hieranoid, Panther, Phylome, SonicParanoid, orthoMCL
FBgn0035619	Alp10	ALPL	ENSG00000162551	12	11.8	moderate	Yes	No	Compara, Domainoid, eggNOG, Inparanoid, OrthoDB, OrthoFinder, OrthoInspector, Hieranoid, Panther, Phylome, SonicParanoid, orthoMCL
FBgn0035620	Alp9	ALPI	ENSG00000163295	13	12.81	high	Yes	Yes	Compara, Domainoid, eggNOG, Inparanoid, OMA, OrthoDB, OrthoFinder, OrthoInspector, Hieranoid, Panther, Phylome, SonicParanoid, orthoMCL
FBgn0035620	Alp9	ALPL	ENSG00000162551	13	12.81	high	Yes	Yes	Compara, Domainoid, eggNOG, Inparanoid, OMA, OrthoDB, OrthoFinder, OrthoInspector, Hieranoid, Panther, Phylome, SonicParanoid, orthoMCL
FBgn0033926	Arc1	ARC	ENSG00000198576	1	1	low	Yes	No	OrthoFinder
FBgn0017424	asRNA:CR11538
FBgn0036549	CG10516	SPSB3	ENSG00000162032	12	11.8	high	Yes	Yes	Compara, Domainoid, eggNOG, Inparanoid, OrthoDB, OrthoFinder, OrthoInspector, Hieranoid, Panther, Phylome, SonicParanoid, orthoMCL
FBgn0032726	CG10621	BHMT2	ENSG00000132840	5	4.96	high	Yes	Yes	Domainoid, eggNOG, Inparanoid, OrthoDB, SonicParanoid
FBgn0032726	CG10621	BHMT	ENSG00000145692	5	4.96	high	Yes	Yes	Domainoid, eggNOG, Inparanoid, OrthoDB, OrthoInspector
FBgn0039310	CG11878	BPNT1	ENSG00000162813	1	1.01	low	Yes	No	OrthoDB
FBgn0039309	CG11891	BPNT1	ENSG00000162813	1	1.01	low	Yes	No	OrthoDB
FBgn0039313	CG11892	BPNT1	ENSG00000162813	1	1.01	low	Yes	No	OrthoDB
FBgn0039316	CG11893
FBgn0037974	CG12224	KCNAB1	ENSG00000169282	3	2.88	moderate	Yes	No	eggNOG, Inparanoid, Compara
FBgn0031535	CG12795	ZFAND2B	ENSG00000158552	13	12.81	high	Yes	Yes	Compara, Domainoid, eggNOG, Inparanoid, OMA, OrthoDB, OrthoFinder, OrthoInspector, Hieranoid, Panther, Phylome, SonicParanoid, orthoMCL
FBgn0033945	CG12868
FBgn0033592	CG13215
FBgn0037850	CG14695	PDIA2	ENSG00000185615	1	1	low	Yes	No	OrthoFinder
FBgn0037850	CG14695	P4HB	ENSG00000185624	1	1	low	Yes	No	OrthoFinder
FBgn0037850	CG14695	PDIA3	ENSG00000167004	1	1	low	Yes	No	OrthoFinder
FBgn0037850	CG14695	PDIA4	ENSG00000155660	1	1	low	Yes	No	OrthoFinder
FBgn0037850	CG14695	ERP27	ENSG00000139055	1	0.9	low	Yes	No	eggNOG
FBgn0037850	CG14695	DNAJC10	ENSG00000077232	1	0.9	low	Yes	Yes	eggNOG
FBgn0037850	CG14695	TXNDC16	ENSG00000087301	1	0.9	low	Yes	Yes	eggNOG
FBgn0037850	CG14695	PDIA5	ENSG00000065485	1	0.9	low	Yes	No	eggNOG
FBgn0037850	CG14695	PDILT	ENSG00000169340	1	0.9	low	Yes	No	eggNOG
FBgn0037850	CG14695	PDIA6	ENSG00000143870	1	0.9	low	Yes	No	eggNOG
FBgn0037850	CG14695	TXNDC5	ENSG00000239264	1	0.9	low	Yes	No	eggNOG
FBgn0035412	CG14957
FBgn0030928	CG15044
FBgn0039768	CG15533	SMPD1	ENSG00000166311	6	5.91	moderate	Yes	No	eggNOG, OrthoDB, OrthoFinder, Panther, orthoMCL, SonicParanoid
FBgn0034151	CG15617	PDLIM3	ENSG00000154553	2	1.9	moderate	Yes	No	SonicParanoid, orthoMCL
FBgn0034151	CG15617	PDLIM1	ENSG00000107438	2	1.9	moderate	Yes	No	SonicParanoid, orthoMCL
FBgn0034151	CG15617	PDLIM4	ENSG00000131435	2	1.9	moderate	Yes	No	SonicParanoid, orthoMCL
FBgn0034151	CG15617	PDLIM2	ENSG00000120913	2	1.9	moderate	Yes	No	SonicParanoid, orthoMCL
FBgn0029799	CG15772
FBgn0034480	CG16898
FBgn0036023	CG18179	CTSG	ENSG00000100448	1	1.01	low	Yes	Yes	OrthoDB
FBgn0036023	CG18179	GZMB	ENSG00000100453	1	1.01	low	Yes	No	OrthoDB
FBgn0036023	CG18179	CMA1	ENSG00000092009	1	1.01	low	Yes	Yes	OrthoDB
FBgn0036023	CG18179	PRSS37	ENSG00000165076	1	1.01	low	Yes	Yes	OrthoDB
FBgn0036023	CG18179	GZMH	ENSG00000100450	1	1.01	low	Yes	No	OrthoDB
FBgn0036023	CG18179	KLK5	ENSG00000167754	1	1	low	Yes	No	SonicParanoid
FBgn0036023	CG18179	KLK8	ENSG00000129455	1	1	low	Yes	No	SonicParanoid
FBgn0036023	CG18179	KLK10	ENSG00000129451	1	1	low	Yes	No	SonicParanoid
FBgn0036023	CG18179	KLK1	ENSG00000167748	1	1	low	Yes	No	SonicParanoid
FBgn0036023	CG18179	PRSS3	ENSG00000010438	1	1	low	Yes	No	SonicParanoid
FBgn0036023	CG18179	KLK14	ENSG00000129437	1	1	low	Yes	No	SonicParanoid
FBgn0036023	CG18179	KLK13	ENSG00000167759	1	1	low	Yes	No	SonicParanoid
FBgn0036023	CG18179	KLK6	ENSG00000167755	1	1	low	Yes	No	SonicParanoid
FBgn0036023	CG18179	KLK3	ENSG00000142515	1	1	low	Yes	No	SonicParanoid
FBgn0036023	CG18179	PRSS3P2		1	1	low	Yes	No	SonicParanoid
FBgn0036023	CG18179	KLK15	ENSG00000174562	1	1	low	Yes	No	SonicParanoid
FBgn0036023	CG18179	PRSS2	ENSG00000275896	1	1	low	Yes	No	SonicParanoid
FBgn0036023	CG18179	TMPRSS4	ENSG00000137648	1	1	low	Yes	No	SonicParanoid
FBgn0036023	CG18179	HPN	ENSG00000105707	1	1	low	Yes	No	SonicParanoid
FBgn0036023	CG18179	CELA2B	ENSG00000215704	1	1	low	Yes	No	SonicParanoid
FBgn0036023	CG18179	KLK11	ENSG00000167757	1	1	low	Yes	No	SonicParanoid
FBgn0036023	CG18179	KLK2	ENSG00000167751	1	1	low	Yes	No	SonicParanoid
FBgn0036023	CG18179	KLK9	ENSG00000213022	1	1	low	Yes	No	SonicParanoid
FBgn0036023	CG18179	PRSS1	ENSG00000204983	1	1	low	Yes	No	SonicParanoid
FBgn0036023	CG18179	TMPRSS11F	ENSG00000198092	1	1	low	Yes	No	SonicParanoid
FBgn0036023	CG18179	KLK12	ENSG00000186474	1	1	low	Yes	No	SonicParanoid
FBgn0036023	CG18179	KLK4	ENSG00000167749	1	1	low	Yes	No	SonicParanoid
FBgn0036023	CG18179	KLK7	ENSG00000169035	1	1	low	Yes	No	SonicParanoid
FBgn0036023	CG18179	TMPRSS11E	ENSG00000087128	1	1	low	Yes	No	SonicParanoid
FBgn0036023	CG18179	CTRC	ENSG00000162438	1	1	low	Yes	No	SonicParanoid
FBgn0033204	CG2065	RDH13	ENSG00000160439	10	9.77	high	Yes	Yes	Domainoid, eggNOG, Inparanoid, OrthoDB, OrthoFinder, OrthoInspector, Hieranoid, Phylome, SonicParanoid, orthoMCL
FBgn0050031	CG30031	PRSS36	ENSG00000178226	2	2.03	high	Yes	Yes	Compara, Panther
FBgn0050031	CG30031	PRSS53	ENSG00000151006	2	2.03	high	Yes	Yes	Compara, Panther
FBgn0050031	CG30031	PRSS38	ENSG00000185888	2	1.95	high	Yes	Yes	Inparanoid, orthoMCL
FBgn0050031	CG30031	PRSS27	ENSG00000172382	2	1.95	high	Yes	Yes	Inparanoid, orthoMCL
FBgn0050031	CG30031	KLK1	ENSG00000167748	3	2.9	moderate	Yes	No	OrthoFinder, SonicParanoid, orthoMCL
FBgn0050031	CG30031	KLK15	ENSG00000174562	3	2.9	moderate	Yes	No	OrthoFinder, SonicParanoid, orthoMCL
FBgn0050031	CG30031	PRSS2	ENSG00000275896	3	2.9	moderate	Yes	No	OrthoFinder, SonicParanoid, orthoMCL
FBgn0050031	CG30031	KLK2	ENSG00000167751	3	2.9	moderate	Yes	No	OrthoFinder, SonicParanoid, orthoMCL
FBgn0050031	CG30031	KLK6	ENSG00000167755	3	2.9	moderate	Yes	No	OrthoFinder, SonicParanoid, orthoMCL
FBgn0050031	CG30031	KLK13	ENSG00000167759	3	2.9	moderate	Yes	No	OrthoFinder, SonicParanoid, orthoMCL
FBgn0050031	CG30031	KLK11	ENSG00000167757	3	2.9	moderate	Yes	No	OrthoFinder, SonicParanoid, orthoMCL
FBgn0050031	CG30031	KLK12	ENSG00000186474	3	2.9	moderate	Yes	No	OrthoFinder, SonicParanoid, orthoMCL
FBgn0050031	CG30031	KLK4	ENSG00000167749	3	2.9	moderate	Yes	No	OrthoFinder, SonicParanoid, orthoMCL
FBgn0050031	CG30031	KLK8	ENSG00000129455	3	2.9	moderate	Yes	No	OrthoFinder, SonicParanoid, orthoMCL
FBgn0050031	CG30031	PRSS3	ENSG00000010438	3	2.9	moderate	Yes	No	OrthoFinder, SonicParanoid, orthoMCL
FBgn0050031	CG30031	PRSS1	ENSG00000204983	3	2.9	moderate	Yes	No	OrthoFinder, SonicParanoid, orthoMCL
FBgn0050031	CG30031	KLK5	ENSG00000167754	3	2.9	moderate	Yes	No	OrthoFinder, SonicParanoid, orthoMCL
FBgn0050031	CG30031	KLK14	ENSG00000129437	3	2.9	moderate	Yes	No	OrthoFinder, SonicParanoid, orthoMCL
FBgn0050031	CG30031	KLK3	ENSG00000142515	3	2.9	moderate	Yes	No	OrthoFinder, SonicParanoid, orthoMCL
FBgn0050031	CG30031	KLK9	ENSG00000213022	3	2.9	moderate	Yes	No	OrthoFinder, SonicParanoid, orthoMCL
FBgn0050031	CG30031	KLK7	ENSG00000169035	3	2.9	moderate	Yes	No	OrthoFinder, SonicParanoid, orthoMCL
FBgn0050031	CG30031	PRSS22	ENSG00000005001	2	1.95	moderate	Yes	No	Inparanoid, orthoMCL
FBgn0050031	CG30031	TPSG1	ENSG00000116176	2	1.95	moderate	Yes	No	Inparanoid, orthoMCL
FBgn0050031	CG30031	PRSS33	ENSG00000103355	2	1.95	moderate	Yes	No	Inparanoid, orthoMCL
FBgn0050031	CG30031	PRSS8	ENSG00000052344	2	1.95	moderate	Yes	No	Inparanoid, orthoMCL
FBgn0050031	CG30031	TPSB2	ENSG00000197253	2	1.95	moderate	Yes	No	Inparanoid, orthoMCL
FBgn0050031	CG30031	TPSAB1	ENSG00000172236	2	1.95	moderate	Yes	No	Inparanoid, orthoMCL
FBgn0051087	CG31087	KLHL10	ENSG00000161594	1	1.01	low	Yes	No	OrthoDB
FBgn0051233	CG31233	LVRN	ENSG00000172901	7	6.84	moderate	Yes	No	Compara, eggNOG, OrthoDB, OrthoFinder, Panther, orthoMCL, SonicParanoid
FBgn0051233	CG31233	ANPEP	ENSG00000166825	7	6.84	moderate	Yes	No	Compara, eggNOG, OrthoDB, OrthoFinder, Panther, orthoMCL, SonicParanoid
FBgn0051233	CG31233	TRHDE	ENSG00000072657	6	5.83	moderate	Yes	No	Compara, eggNOG, OrthoFinder, Panther, orthoMCL, SonicParanoid
FBgn0051636	CG31636	TTPAL	ENSG00000124120	4	4.02	moderate	Yes	No	OMA, OrthoDB, Panther, orthoMCL
FBgn0051809	CG31809	HSDL1	ENSG00000103160	11	10.71	high	Yes	Yes	Compara, Domainoid, eggNOG, Inparanoid, OMA, OrthoDB, OrthoFinder, OrthoInspector, Phylome, SonicParanoid, orthoMCL
FBgn0052669	CG32669	SLC5A8	ENSG00000256870	11	10.97	high	Yes	Yes	Domainoid, eggNOG, Inparanoid, OMA, OrthoDB, OrthoFinder, OrthoInspector, Hieranoid, Panther, SonicParanoid, orthoMCL
FBgn0053301	CG33301
FBgn0053468	CG33468
FBgn0040609	CG3348
FBgn0053502	CG33502	NFU1	ENSG00000169599	12	11.91	moderate	Yes	No	Compara, Domainoid, eggNOG, Inparanoid, OMA, OrthoDB, OrthoFinder, OrthoInspector, Hieranoid, Panther, Phylome, SonicParanoid
FBgn0053510	CG33510
FBgn0054040	CG34040
FBgn0085356	CG34327	KRTAP5-1	ENSG00000205869	1	1.01	low	Yes	Yes	OMA
FBgn0037801	CG3999	GLDC	ENSG00000178445	13	12.81	high	Yes	Yes	Compara, Domainoid, eggNOG, Inparanoid, OMA, OrthoDB, OrthoFinder, OrthoInspector, Hieranoid, Panther, Phylome, SonicParanoid, orthoMCL
FBgn0259708	CG42362
FBgn0259711	CG42365
FBgn0263080	CG43348
FBgn0263081	CG43349	PHGR1	ENSG00000233041	1	1.01	low	Yes	Yes	OMA
FBgn0263081	CG43349	RRBP1	ENSG00000125844	1	0.91	low	Yes	No	Phylome
FBgn0033826	CG4734	PHB2	ENSG00000215021	1	0.9	low	Yes	No	eggNOG
FBgn0033826	CG4734	STOML3	ENSG00000133115	1	0.9	low	Yes	No	eggNOG
FBgn0033826	CG4734	STOML1	ENSG00000067221	1	0.9	low	Yes	No	eggNOG
FBgn0033826	CG4734	PHB1	ENSG00000167085	1	0.9	low	Yes	No	eggNOG
FBgn0033826	CG4734	STOML2	ENSG00000165283	1	0.9	low	Yes	No	eggNOG
FBgn0033826	CG4734	NPHS2	ENSG00000116218	1	0.9	low	Yes	No	eggNOG
FBgn0033826	CG4734	STOM	ENSG00000148175	1	0.9	low	Yes	No	eggNOG
FBgn0038484	CG5246	PRSS57	ENSG00000185198	4	3.96	high	Yes	Yes	Domainoid, Inparanoid, OrthoDB, orthoMCL
FBgn0037936	CG6908	KLHL10	ENSG00000161594	1	1.01	low	Yes	No	OrthoDB
FBgn0031942	CG7203
FBgn0038098	CG7381	C7	ENSG00000112936	1	1.01	low	Yes	Yes	OrthoDB
FBgn0036749	CG7460	SMOX	ENSG00000088826	8	7.74	moderate	Yes	No	Compara, eggNOG, OrthoFinder, Hieranoid, Panther, Phylome, orthoMCL, SonicParanoid
FBgn0030679	CG8206	DNLZ	ENSG00000213221	7	6.75	moderate	Yes	No	Compara, eggNOG, OrthoDB, OrthoFinder, Panther, Phylome, orthoMCL
FBgn0036381	CG8745	ETNPPL	ENSG00000164089	13	12.81	high	Yes	Yes	Domainoid, eggNOG, Inparanoid, OMA, OrthoDB, OrthoFinder, OrthoInspector, Compara, Hieranoid, Panther, Phylome, SonicParanoid, orthoMCL
FBgn0038135	CG8773	ENPEP	ENSG00000138792	12	11.81	high	Yes	Yes	Compara, Domainoid, eggNOG, Inparanoid, OMA, OrthoDB, OrthoFinder, OrthoInspector, Panther, Phylome, SonicParanoid, orthoMCL
FBgn0032913	CG9259
FBgn0030332	CG9360	DHRS11	ENSG00000278535	13	12.81	high	Yes	Yes	Compara, Domainoid, eggNOG, Inparanoid, OMA, OrthoDB, OrthoFinder, OrthoInspector, Hieranoid, Panther, Phylome, SonicParanoid, orthoMCL
FBgn0034784	CG9826	SLC17A4	ENSG00000146039	6	5.83	moderate	Yes	No	Compara, eggNOG, OrthoFinder, Panther, orthoMCL, SonicParanoid
FBgn0034784	CG9826	SLC17A2	ENSG00000112337	6	5.83	moderate	Yes	No	Compara, eggNOG, OrthoFinder, Panther, orthoMCL, SonicParanoid
FBgn0034784	CG9826	SLC17A5	ENSG00000119899	6	5.83	moderate	Yes	No	Compara, eggNOG, OrthoFinder, Panther, orthoMCL, SonicParanoid
FBgn0034784	CG9826	SLC17A3	ENSG00000124564	6	5.83	moderate	Yes	No	Compara, eggNOG, OrthoFinder, Panther, orthoMCL, SonicParanoid
FBgn0034784	CG9826	SLC17A1	ENSG00000124568	6	5.83	moderate	Yes	No	Compara, eggNOG, OrthoFinder, Panther, orthoMCL, SonicParanoid
FBgn0034553	CG9993	SLC27A2	ENSG00000140284	2	1.93	moderate	Yes	No	Compara, SonicParanoid
FBgn0034553	CG9993	ACSF3	ENSG00000176715	2	1.9	moderate	Yes	No	eggNOG, SonicParanoid
FBgn0025709	CNT2	SLC28A2	ENSG00000137860	13	12.81	high	Yes	Yes	Compara, Domainoid, eggNOG, Inparanoid, OMA, OrthoDB, OrthoFinder, OrthoInspector, Hieranoid, Panther, Phylome, SonicParanoid, orthoMCL
FBgn0025709	CNT2	SLC28A1	ENSG00000156222	13	12.81	high	Yes	Yes	Compara, Domainoid, eggNOG, Inparanoid, OMA, OrthoDB, OrthoFinder, OrthoInspector, Hieranoid, Panther, Phylome, SonicParanoid, orthoMCL
FBgn0050042	Cpr49Ab	MGAM	ENSG00000257335	1	0.9	low	Yes	No	eggNOG
FBgn0050042	Cpr49Ab	GAA	ENSG00000171298	1	0.9	low	Yes	No	eggNOG
FBgn0050042	Cpr49Ab	GANAB	ENSG00000089597	1	0.9	low	Yes	No	eggNOG
FBgn0050042	Cpr49Ab	MGAM2	ENSG00000257743	1	0.9	low	Yes	No	eggNOG
FBgn0050042	Cpr49Ab	SPMIP6	ENSG00000164972	1	0.9	low	Yes	Yes	eggNOG
FBgn0050042	Cpr49Ab	MYORG	ENSG00000164976	1	0.9	low	Yes	No	eggNOG
FBgn0050042	Cpr49Ab	SI	ENSG00000090402	1	0.9	low	Yes	No	eggNOG
FBgn0033728	Cpr49Ae
FBgn0263493	CR43482
FBgn0050489	Cyp12d1-p	CYP24A1	ENSG00000019186	8	7.87	high	Yes	Yes	Domainoid, eggNOG, Inparanoid, OMA, OrthoDB, OrthoInspector, SonicParanoid, orthoMCL
FBgn0050489	Cyp12d1-p	CYP27B1	ENSG00000111012	8	7.87	high	Yes	Yes	Domainoid, eggNOG, Inparanoid, OMA, OrthoDB, OrthoInspector, SonicParanoid, orthoMCL
FBgn0050489	Cyp12d1-p	CYP27C1	ENSG00000186684	8	7.87	high	Yes	Yes	Domainoid, eggNOG, Inparanoid, OMA, OrthoDB, OrthoInspector, SonicParanoid, orthoMCL
FBgn0023541	Cyp4d14	CYP4V2	ENSG00000145476	8	7.74	moderate	Yes	No	Compara, eggNOG, OrthoFinder, Hieranoid, Panther, Phylome, orthoMCL, SonicParanoid
FBgn0013772	Cyp6a8	CYP3A4	ENSG00000160868	7	6.72	moderate	Yes	No	eggNOG, OMA, OrthoFinder, Hieranoid, Phylome, SonicParanoid, orthoMCL
FBgn0013772	Cyp6a8	CYP3A5	ENSG00000106258	7	6.72	moderate	Yes	No	eggNOG, OMA, OrthoFinder, Hieranoid, Phylome, SonicParanoid, orthoMCL
FBgn0033215	Dgat2	MOGAT2	ENSG00000166391	12	11.9	moderate	Yes	No	Compara, Domainoid, eggNOG, Inparanoid, OMA, OrthoDB, OrthoFinder, OrthoInspector, Hieranoid, Panther, SonicParanoid, orthoMCL
FBgn0283427	FASN1	FASN	ENSG00000169710	13	12.81	high	Yes	Yes	Compara, Domainoid, eggNOG, Inparanoid, OMA, OrthoDB, OrthoFinder, OrthoInspector, Hieranoid, Panther, Phylome, SonicParanoid, orthoMCL
FBgn0038914	fit
FBgn0038074	Gnmt	GNMT	ENSG00000124713	12	11.8	high	Yes	Yes	Compara, Domainoid, eggNOG, Inparanoid, OMA, OrthoFinder, OrthoInspector, Hieranoid, Panther, Phylome, SonicParanoid, orthoMCL
FBgn0010038	GstD2	GSTT2B	ENSG00000133433	6	5.73	moderate	Yes	No	Compara, Domainoid, eggNOG, OrthoFinder, orthoMCL, SonicParanoid
FBgn0010038	GstD2	GSTT4	ENSG00000276950	6	5.73	moderate	Yes	No	Compara, Domainoid, eggNOG, OrthoFinder, orthoMCL, SonicParanoid
FBgn0010040	GstD4	GSTT2B	ENSG00000133433	6	5.73	moderate	Yes	No	Compara, Domainoid, eggNOG, OrthoFinder, orthoMCL, SonicParanoid
FBgn0010040	GstD4	GSTT4	ENSG00000276950	6	5.73	moderate	Yes	No	Compara, Domainoid, eggNOG, OrthoFinder, orthoMCL, SonicParanoid
FBgn0010041	GstD5	GSTT2B	ENSG00000133433	6	5.73	moderate	Yes	No	Compara, Domainoid, eggNOG, OrthoFinder, orthoMCL, SonicParanoid
FBgn0010041	GstD5	GSTT4	ENSG00000276950	6	5.73	moderate	Yes	No	Compara, Domainoid, eggNOG, OrthoFinder, orthoMCL, SonicParanoid
FBgn0063497	GstE3	GSTT2B	ENSG00000133433	6	5.73	moderate	Yes	No	Compara, Domainoid, eggNOG, OrthoFinder, orthoMCL, SonicParanoid
FBgn0063497	GstE3	GSTT4	ENSG00000276950	6	5.73	moderate	Yes	No	Compara, Domainoid, eggNOG, OrthoFinder, orthoMCL, SonicParanoid
FBgn0063493	GstE7	GSTT2B	ENSG00000133433	6	5.73	moderate	Yes	No	Compara, Domainoid, eggNOG, OrthoFinder, orthoMCL, SonicParanoid
FBgn0063493	GstE7	GSTT4	ENSG00000276950	6	5.73	moderate	Yes	No	Compara, Domainoid, eggNOG, OrthoFinder, orthoMCL, SonicParanoid
FBgn0035904	GstO3	GSTO2	ENSG00000065621	13	12.81	high	Yes	Yes	Compara, Domainoid, eggNOG, Inparanoid, OMA, OrthoDB, OrthoFinder, OrthoInspector, Hieranoid, Panther, Phylome, SonicParanoid, orthoMCL
FBgn0053872	His2B:CG33872	H2BC21	ENSG00000184678	8	8.06	moderate	Yes	No	Domainoid, eggNOG, Inparanoid, OMA, OrthoFinder, OrthoInspector, Panther, SonicParanoid
FBgn0053872	His2B:CG33872	H2BC11	ENSG00000124635	8	8.06	moderate	Yes	No	Domainoid, eggNOG, Inparanoid, OMA, OrthoFinder, OrthoInspector, Panther, SonicParanoid
FBgn0053872	His2B:CG33872	H2BC18	ENSG00000203814	8	8.06	moderate	Yes	No	Domainoid, eggNOG, Inparanoid, OMA, OrthoFinder, OrthoInspector, Panther, SonicParanoid
FBgn0053872	His2B:CG33872	H2BC9	ENSG00000275713	8	8.06	moderate	Yes	No	Domainoid, eggNOG, Inparanoid, OMA, OrthoFinder, OrthoInspector, Panther, SonicParanoid
FBgn0053872	His2B:CG33872	H2BC5	ENSG00000158373	8	8.06	moderate	Yes	No	Domainoid, eggNOG, Inparanoid, OMA, OrthoFinder, OrthoInspector, Panther, SonicParanoid
FBgn0053872	His2B:CG33872	H2BC17	ENSG00000274641	8	8.06	moderate	Yes	No	Domainoid, eggNOG, Inparanoid, OMA, OrthoFinder, OrthoInspector, Panther, SonicParanoid
FBgn0053872	His2B:CG33872	H2BC3	ENSG00000276410	8	8.06	moderate	Yes	No	Domainoid, eggNOG, Inparanoid, OMA, OrthoFinder, OrthoInspector, Panther, SonicParanoid
FBgn0053872	His2B:CG33872	H2BC15	ENSG00000233822	8	8.06	moderate	Yes	No	Domainoid, eggNOG, Inparanoid, OMA, OrthoFinder, OrthoInspector, Panther, SonicParanoid
FBgn0053872	His2B:CG33872	H2BC1	ENSG00000146047	8	8.06	moderate	Yes	No	Domainoid, eggNOG, Inparanoid, OMA, OrthoFinder, OrthoInspector, Panther, SonicParanoid
FBgn0053872	His2B:CG33872	H2BC12	ENSG00000197903	8	8.06	moderate	Yes	No	Domainoid, eggNOG, Inparanoid, OMA, OrthoFinder, OrthoInspector, Panther, SonicParanoid
FBgn0053872	His2B:CG33872	H2BC13	ENSG00000185130	8	8.06	moderate	Yes	No	Domainoid, eggNOG, Inparanoid, OMA, OrthoFinder, OrthoInspector, Panther, SonicParanoid
FBgn0053872	His2B:CG33872	H2BC14	ENSG00000273703	8	8.06	moderate	Yes	No	Domainoid, eggNOG, Inparanoid, OMA, OrthoFinder, OrthoInspector, Panther, SonicParanoid
FBgn0053872	His2B:CG33872	H2BC26	ENSG00000196890	8	8.06	moderate	Yes	No	Domainoid, eggNOG, Inparanoid, OMA, OrthoFinder, OrthoInspector, Panther, SonicParanoid
FBgn0001224	Hsp23	CRYAB	ENSG00000109846	9	8.75	moderate	Yes	No	Compara, eggNOG, OrthoDB, OrthoFinder, Hieranoid, Panther, Phylome, orthoMCL, SonicParanoid
FBgn0001224	Hsp23	CRYAA	ENSG00000160202	9	8.75	moderate	Yes	No	Compara, eggNOG, OrthoDB, OrthoFinder, Hieranoid, Panther, Phylome, orthoMCL, SonicParanoid
FBgn0001230	Hsp68	HSPA2	ENSG00000126803	6	5.84	moderate	Yes	No	eggNOG, OrthoDB, OrthoFinder, Compara, Panther, orthoMCL
FBgn0013278	Hsp70Bb	HSPA2	ENSG00000126803	4	3.93	moderate	Yes	No	eggNOG, OrthoFinder, Compara, Panther
FBgn0013278	Hsp70Bb	HSPA6	ENSG00000173110	4	3.81	moderate	Yes	No	eggNOG, OrthoFinder, Phylome, SonicParanoid
FBgn0037288	Jhbp3
FBgn0032069	LManVI	MAN2B1	ENSG00000104774	11	10.75	moderate	Yes	No	Compara, Domainoid, eggNOG, OrthoDB, OrthoFinder, OrthoInspector, Hieranoid, Panther, Phylome, SonicParanoid, orthoMCL
FBgn0052865	lncRNA:alphagamma-element:CR32865
FBgn0259993	lncRNA:CR42491
FBgn0266590	lncRNA:CR45115
FBgn0034140	Lst	NMU	ENSG00000109255	1	2	low	Yes	Yes	User_Submission
FBgn0000565	MsrA	MSRA	ENSG00000175806	10	9.79	high	Yes	Yes	Compara, Domainoid, eggNOG, Inparanoid, OrthoDB, OrthoFinder, OrthoInspector, Hieranoid, SonicParanoid, orthoMCL
FBgn0002868	MtnA	MT1B	ENSG00000169688	1	0.9	low	Yes	Yes	eggNOG
FBgn0002868	MtnA	MT1H	ENSG00000205358	1	0.9	low	Yes	Yes	eggNOG
FBgn0002868	MtnA	MT2A	ENSG00000125148	1	0.9	low	Yes	Yes	eggNOG
FBgn0002868	MtnA	MT1A	ENSG00000205362	1	0.9	low	Yes	Yes	eggNOG
FBgn0002868	MtnA	MT4	ENSG00000102891	1	0.9	low	Yes	Yes	eggNOG
FBgn0002868	MtnA	MT1M	ENSG00000205364	1	0.9	low	Yes	Yes	eggNOG
FBgn0002868	MtnA	MT1X	ENSG00000187193	1	0.9	low	Yes	Yes	eggNOG
FBgn0002868	MtnA	MT3	ENSG00000087250	1	0.9	low	Yes	Yes	eggNOG
FBgn0002868	MtnA	MT1E	ENSG00000169715	1	0.9	low	Yes	Yes	eggNOG
FBgn0002868	MtnA	MT1G	ENSG00000125144	1	0.9	low	Yes	Yes	eggNOG
FBgn0002868	MtnA	MT1HL1	ENSG00000244020	1	0.9	low	Yes	Yes	eggNOG
FBgn0002868	MtnA	MT1F	ENSG00000198417	1	0.9	low	Yes	Yes	eggNOG
FBgn0002869	MtnB	MT1B	ENSG00000169688	1	0.9	low	Yes	Yes	eggNOG
FBgn0002869	MtnB	MT1H	ENSG00000205358	1	0.9	low	Yes	Yes	eggNOG
FBgn0002869	MtnB	MT2A	ENSG00000125148	1	0.9	low	Yes	Yes	eggNOG
FBgn0002869	MtnB	MT1A	ENSG00000205362	1	0.9	low	Yes	Yes	eggNOG
FBgn0002869	MtnB	MT4	ENSG00000102891	1	0.9	low	Yes	Yes	eggNOG
FBgn0002869	MtnB	MT1M	ENSG00000205364	1	0.9	low	Yes	Yes	eggNOG
FBgn0002869	MtnB	MT1X	ENSG00000187193	1	0.9	low	Yes	Yes	eggNOG
FBgn0002869	MtnB	MT3	ENSG00000087250	1	0.9	low	Yes	Yes	eggNOG
FBgn0002869	MtnB	MT1E	ENSG00000169715	1	0.9	low	Yes	Yes	eggNOG
FBgn0002869	MtnB	MT1G	ENSG00000125144	1	0.9	low	Yes	Yes	eggNOG
FBgn0002869	MtnB	MT1HL1	ENSG00000244020	1	0.9	low	Yes	Yes	eggNOG
FBgn0002869	MtnB	MT1F	ENSG00000198417	1	0.9	low	Yes	Yes	eggNOG
FBgn0038790	MtnC	MT1B	ENSG00000169688	1	0.9	low	Yes	Yes	eggNOG
FBgn0038790	MtnC	MT1H	ENSG00000205358	1	0.9	low	Yes	Yes	eggNOG
FBgn0038790	MtnC	MT2A	ENSG00000125148	1	0.9	low	Yes	Yes	eggNOG
FBgn0038790	MtnC	MT1A	ENSG00000205362	1	0.9	low	Yes	Yes	eggNOG
FBgn0038790	MtnC	MT4	ENSG00000102891	1	0.9	low	Yes	Yes	eggNOG
FBgn0038790	MtnC	MT1M	ENSG00000205364	1	0.9	low	Yes	Yes	eggNOG
FBgn0038790	MtnC	MT1X	ENSG00000187193	1	0.9	low	Yes	Yes	eggNOG
FBgn0038790	MtnC	MT3	ENSG00000087250	1	0.9	low	Yes	Yes	eggNOG
FBgn0038790	MtnC	MT1E	ENSG00000169715	1	0.9	low	Yes	Yes	eggNOG
FBgn0038790	MtnC	MT1G	ENSG00000125144	1	0.9	low	Yes	Yes	eggNOG
FBgn0038790	MtnC	MT1HL1	ENSG00000244020	1	0.9	low	Yes	Yes	eggNOG
FBgn0038790	MtnC	MT1F	ENSG00000198417	1	0.9	low	Yes	Yes	eggNOG
FBgn0053192	MtnD	MT1B	ENSG00000169688	1	0.9	low	Yes	Yes	eggNOG
FBgn0053192	MtnD	MT1H	ENSG00000205358	1	0.9	low	Yes	Yes	eggNOG
FBgn0053192	MtnD	MT2A	ENSG00000125148	1	0.9	low	Yes	Yes	eggNOG
FBgn0053192	MtnD	MT1A	ENSG00000205362	1	0.9	low	Yes	Yes	eggNOG
FBgn0053192	MtnD	MT4	ENSG00000102891	1	0.9	low	Yes	Yes	eggNOG
FBgn0053192	MtnD	MT1M	ENSG00000205364	1	0.9	low	Yes	Yes	eggNOG
FBgn0053192	MtnD	MT1X	ENSG00000187193	1	0.9	low	Yes	Yes	eggNOG
FBgn0053192	MtnD	MT3	ENSG00000087250	1	0.9	low	Yes	Yes	eggNOG
FBgn0053192	MtnD	MT1E	ENSG00000169715	1	0.9	low	Yes	Yes	eggNOG
FBgn0053192	MtnD	MT1G	ENSG00000125144	1	0.9	low	Yes	Yes	eggNOG
FBgn0053192	MtnD	MT1HL1	ENSG00000244020	1	0.9	low	Yes	Yes	eggNOG
FBgn0053192	MtnD	MT1F	ENSG00000198417	1	0.9	low	Yes	Yes	eggNOG
FBgn0262146	MtnE
FBgn0032613	Nepl9	PHEX	ENSG00000102174	2	2.03	moderate	Yes	No	Compara, Panther
FBgn0032613	Nepl9	KEL	ENSG00000197993	1	1.1	moderate	Yes	No	Panther
FBgn0032613	Nepl9	ECE1	ENSG00000117298	1	1.1	moderate	Yes	No	Panther
FBgn0032613	Nepl9	ECEL1	ENSG00000171551	1	1.1	moderate	Yes	No	Panther
FBgn0032613	Nepl9	MME	ENSG00000196549	1	1.1	moderate	Yes	No	Panther
FBgn0031097	obst-A	ELAPOR1	ENSG00000116299	1	1.01	low	Yes	Yes	OrthoDB
FBgn0031097	obst-A	ELAPOR2	ENSG00000164659	1	1.01	low	Yes	Yes	OrthoDB
FBgn0031097	obst-A	FADS6	ENSG00000172782	1	0.9	low	Yes	Yes	eggNOG
FBgn0031097	obst-A	FDXR	ENSG00000161513	1	0.9	low	Yes	No	eggNOG
FBgn0005626	ple	TH	ENSG00000180176	13	12.81	high	Yes	Yes	Compara, Domainoid, eggNOG, Inparanoid, OMA, OrthoDB, OrthoFinder, OrthoInspector, Hieranoid, Panther, Phylome, SonicParanoid, orthoMCL
FBgn0032401	Plzf	ZNF142	ENSG00000115568	1	1.1	low	Yes	No	Panther
FBgn0032401	Plzf	ZBTB14	ENSG00000198081	1	1.01	low	Yes	No	OMA
FBgn0032401	Plzf	ZNF358	ENSG00000198816	1	0.93	low	Yes	No	Compara
FBgn0032401	Plzf	ZNF579	ENSG00000218891	1	0.93	low	Yes	No	Compara
FBgn0032401	Plzf	ZNF668	ENSG00000167394	1	0.93	low	Yes	No	Compara
FBgn0032401	Plzf	ZNF585A	ENSG00000196967	1	0.91	low	Yes	No	Phylome
FBgn0032401	Plzf	ZNF585B	ENSG00000245680	1	0.91	low	Yes	No	Phylome
FBgn0032401	Plzf	ZNF235	ENSG00000159917	1	0.91	low	Yes	No	Phylome
FBgn0041194	Prat2	PPAT	ENSG00000128059	13	12.81	high	Yes	Yes	Compara, Domainoid, eggNOG, Inparanoid, OMA, OrthoDB, OrthoFinder, OrthoInspector, Hieranoid, Panther, Phylome, SonicParanoid, orthoMCL
FBgn0086708	stv	BAG3	ENSG00000151929	7	6.84	high	Yes	Yes	Compara, Domainoid, eggNOG, OrthoDB, OrthoInspector, Panther, orthoMCL
FBgn0086708	stv	BAG4	ENSG00000156735	7	6.83	high	Yes	Yes	Compara, Domainoid, eggNOG, OrthoFinder, OrthoInspector, Panther, orthoMCL
FBgn0014396	tim	TIMELESS	ENSG00000111602	2	2	moderate	Yes	No	eggNOG, Panther
FBgn0000964	tj	MAFB	ENSG00000204103	8	7.84	high	Yes	Yes	Compara, Domainoid, eggNOG, OrthoDB, OrthoInspector, SonicParanoid, orthoMCL, Panther
FBgn0000964	tj	MAFA	ENSG00000182759	8	7.84	high	Yes	Yes	Compara, Domainoid, eggNOG, OrthoDB, OrthoInspector, SonicParanoid, orthoMCL, Panther
FBgn0000964	tj	MAF	ENSG00000178573	8	7.84	high	Yes	Yes	Compara, Domainoid, eggNOG, OrthoDB, OrthoInspector, SonicParanoid, orthoMCL, Panther
FBgn0000964	tj	NRL	ENSG00000129535	8	7.75	high	Yes	Yes	Compara, eggNOG, OrthoDB, OrthoInspector, Phylome, SonicParanoid, orthoMCL, Panther
FBgn0040256	Ugt35C1	UGT2A1	ENSG00000173610	11	10.89	high	Yes	Yes	Domainoid, eggNOG, Inparanoid, OMA, OrthoFinder, OrthoInspector, Compara, Hieranoid, Panther, SonicParanoid, orthoMCL
FBgn0040256	Ugt35C1	UGT2B7	ENSG00000171234	11	10.89	high	Yes	Yes	Domainoid, eggNOG, Inparanoid, OMA, OrthoFinder, OrthoInspector, Compara, Hieranoid, Panther, SonicParanoid, orthoMCL
FBgn0040256	Ugt35C1	UGT2B10	ENSG00000109181	11	10.89	high	Yes	Yes	Domainoid, eggNOG, Inparanoid, OMA, OrthoFinder, OrthoInspector, Compara, Hieranoid, Panther, SonicParanoid, orthoMCL
FBgn0040069	vanin-like	BTD	ENSG00000169814	12	11.91	high	Yes	Yes	Compara, Domainoid, Inparanoid, OMA, OrthoDB, OrthoFinder, OrthoInspector, Hieranoid, Panther, Phylome, SonicParanoid, orthoMCL
FBgn0004003	wbl	ERP29	ENSG00000089248	12	11.81	high	Yes	Yes	Compara, Domainoid, eggNOG, Inparanoid, OMA, OrthoDB, OrthoFinder, OrthoInspector, Panther, Phylome, SonicParanoid, orthoMCL
