## Supplemental Table 18 for "Conserved Molecular Responses to Arsenite Exposure in *Drosophila melanogaster*"

### Sheet: Sheet1
Table S18. PANGEA analysis of 100 genes consistently differentially expressed in adult Drosophila melanogaster under all four exposure conditions (male and female flies at 0.25 mM and 1.0 mM NaAsO₂).
Gene Set Category	Geneset ID	Gene Set Name	Gene Set Size	Count Overlap Gene	Percentage Genes in Gene Set	Fold Enrichment	log2 fold	P value	P value calc log_10	Bonferroni	Benjamini & Hochberg	Benjamini & Yekutieli	Overlaping Gene Symbols	Overlapping FBgns
Direct GO Molecular Function	GO:0106389	ecdysteroid 22-kinase activity	51	10	10	27.3882	4.775	2.23e-12	11.6501	8.63e-10	8.63e-10	5.64e-09	CG6908,CG11878,CG11892,CG11893,CG31087,CG33301,CG33510,CG9259,CG11891,CG16898	FBgn0037936,FBgn0039310,FBgn0039313,FBgn0039316,FBgn0051087,FBgn0053301,FBgn0053510,FBgn0032913,FBgn0039309,FBgn0034480
Direct GO Biological Processes	GO:0140961	cellular detoxification of metal ion	4	4	4	139.68	7.126	2.47e-09	8.60672	9.54e-07	4.77e-07	3.11e-06	MtnA,MtnC,MtnB,MtnD	FBgn0002868,FBgn0038790,FBgn0002869,FBgn0053192
Direct GO Biological Processes	GO:0010038	response to metal ion	7	4	4	79.8171	6.319	8.51e-08	7.06983	3.28e-05	1.09e-05	7.15e-05	MtnA,MtnC,MtnB,MtnD	FBgn0002868,FBgn0038790,FBgn0002869,FBgn0053192
SLIM2 GO BP	GO:0006790	sulfur compound metabolic process	150	10	10	9.312	3.219	1.14e-07	6.94166	4.41e-05	1.1e-05	7.21e-05	GstO3,GstD2,GstD4,GstD5,CG10621,Gnmt,CG9993,GstE3,GstE7,MsrA	FBgn0035904,FBgn0010038,FBgn0010040,FBgn0010041,FBgn0032726,FBgn0038074,FBgn0034553,FBgn0063497,FBgn0063493,FBgn0000565
Direct GO Molecular Function	GO:0004364	glutathione transferase activity	40	6	6	20.952	4.389	3.64e-07	6.43794	0.00014	2.73e-05	0.000178	GstD5,GstE3,GstE7,GstO3,GstD2,GstD4	FBgn0010041,FBgn0063497,FBgn0063493,FBgn0035904,FBgn0010038,FBgn0010040
Direct GO Biological Processes	GO:0006749	glutathione metabolic process	41	6	6	20.441	4.353	4.24e-07	6.37173	0.000164	2.73e-05	0.000178	GstE7,GstO3,GstD2,GstD4,GstD5,GstE3	FBgn0063493,FBgn0035904,FBgn0010038,FBgn0010040,FBgn0010041,FBgn0063497
KEGG Pathway D.mel	path:map00982	Drug metabolism - cytochrome P450	68	7	7	14.3788	3.846	5.28e-07	6.27673	0.000204	2.91e-05	0.00019	GstD2,GstD4,GstD5,GstO3,Ugt35C1,GstE7,GstE3	FBgn0010038,FBgn0010040,FBgn0010041,FBgn0035904,FBgn0040256,FBgn0063493,FBgn0063497
KEGG Pathway D.mel	path:map00980	Metabolism of xenobiotics by cytochrome P450	70	7	7	13.968	3.804	6.46e-07	6.18958	0.000249	3.11e-05	0.000203	GstD2,GstD4,GstD5,GstO3,Ugt35C1,GstE7,GstE3	FBgn0010038,FBgn0010040,FBgn0010041,FBgn0035904,FBgn0040256,FBgn0063493,FBgn0063497
KEGG Pathway D.mel	path:map00480	Glutathione metabolism	81	7	7	12.0711	3.593	1.75e-06	5.75495	0.000678	7.54e-05	0.000492	GstD2,GstD4,GstD5,GstO3,CG31233,GstE7,GstE3	FBgn0010038,FBgn0010040,FBgn0010041,FBgn0035904,FBgn0051233,FBgn0063493,FBgn0063497
KEGG Pathway D.mel	path:map00983	Drug metabolism - other enzymes	96	7	7	10.185	3.348	5.52e-06	5.25791	0.00213	0.000213	0.00139	GstD4,GstD5,GstO3,Ugt35C1,GstE7,GstE3,GstD2	FBgn0010040,FBgn0010041,FBgn0035904,FBgn0040256,FBgn0063493,FBgn0063497,FBgn0010038
Direct GO Molecular Function	GO:0016594	glycine binding	2	2	2	139.68	7.126	5.07e-05	4.2946	0.0195	0.00178	0.0116	CG3999,Gnmt	FBgn0037801,FBgn0038074
Direct GO Molecular Function	GO:0044183	protein folding chaperone	40	4	4	13.968	3.804	0.000185	3.73178	0.0715	0.00596	0.0389	Hsp68,Hsp70Bb,CG8206,Hsp23	FBgn0001230,FBgn0013278,FBgn0030679,FBgn0001224
KEGG Pathway D.mel	path:map01100	Metabolic pathways	1191	19	19	2.2283	1.156	0.000704	3.15217	0.271	0.018	0.117	GstD4,CG8745,GstD5,CG3999,FASN1,CG9360,Gnmt,CG10621,Ugt35C1,Dgat2,Prat2,Alp10,CG31233,ple,Alp9,GstE7,GstD2,GstO3,GstE3	FBgn0010040,FBgn0036381,FBgn0010041,FBgn0037801,FBgn0283427,FBgn0030332,FBgn0038074,FBgn0032726,FBgn0040256,FBgn0033215,FBgn0041194,FBgn0035619,FBgn0051233,FBgn0005626,FBgn0035620,FBgn0063493,FBgn0010038,FBgn0035904,FBgn0063497
Direct GO Molecular Function	GO:0031072	heat shock protein binding	25	3	3	16.7616	4.067	0.00073	3.13647	0.281	0.018	0.117	Hsp68,Hsp70Bb,stv	FBgn0001230,FBgn0013278,FBgn0086708
KEGG Pathway D.mel	path:map00670	One carbon pool by folate	25	3	3	16.7616	4.067	0.00073	3.13647	0.281	0.018	0.117	CG10621,CG3999,Gnmt	FBgn0032726,FBgn0037801,FBgn0038074
Direct GO Biological Processes	GO:0046688	response to copper ion	6	2	2	46.56	5.541	0.000747	3.12665	0.288	0.018	0.117	MtnD,MtnE	FBgn0053192,FBgn0262146
SLIM2 GO BP	GO:0051604	protein maturation	301	8	8	3.7124	1.892	0.00141	2.84827	0.547	0.0322	0.21	Hsp23,Hsp68,Hsp70Bb,wbl,CG33502,Nepl9,CG8773,CG8206	FBgn0001224,FBgn0001230,FBgn0013278,FBgn0004003,FBgn0053502,FBgn0032613,FBgn0038135,FBgn0030679
Direct GO Biological Processes	GO:0042026	protein refolding	33	3	3	12.6982	3.667	0.00166	2.77933	0.641	0.0356	0.232	Hsp68,Hsp70Bb,Hsp23	FBgn0001230,FBgn0013278,FBgn0001224
KEGG Pathway D.mel	path:map00790	Folate biosynthesis	38	3	3	11.0274	3.463	0.0025	2.6013	0.966	0.0505	0.33	ple,Alp10,Alp9	FBgn0005626,FBgn0035619,FBgn0035620
Direct GO Biological Processes	GO:0019432	triglyceride biosynthetic process	11	2	2	25.3964	4.667	0.00267	2.57253	1.00e+0	0.0505	0.33	FASN1,Dgat2	FBgn0283427,FBgn0033215
Direct GO Molecular Function	GO:0046872	metal ion binding	143	5	5	4.8839	2.288	0.00362	2.44079	1.00e+0	0.0505	0.33	MtnD,MtnE,MtnA,MtnC,MtnB	FBgn0053192,FBgn0262146,FBgn0002868,FBgn0038790,FBgn0002869
Direct GO Molecular Function	GO:0004035	alkaline phosphatase activity	13	2	2	21.4892	4.426	0.00375	2.42485	1.00e+0	0.0505	0.33	Alp10,Alp9	FBgn0035619,FBgn0035620
SLIM2 GO BP	GO:0006457	protein folding	146	5	5	4.7836	2.258	0.00395	2.40235	1.00e+0	0.0505	0.33	Hsp68,Hsp70Bb,wbl,CG8206,Hsp23	FBgn0001230,FBgn0013278,FBgn0004003,FBgn0030679,FBgn0001224
Direct GO Biological Processes	GO:0007617	mating behavior	14	2	2	19.9543	4.319	0.00436	2.35993	1.00e+0	0.0505	0.33	tim,ple	FBgn0014396,FBgn0005626
Direct GO Molecular Function	GO:0005506	iron ion binding	150	5	5	4.656	2.219	0.00444	2.35256	1.00e+0	0.0505	0.33	CG33502,Cyp6a8,ple,Cyp4d14,Cyp12d1-p	FBgn0053502,FBgn0013772,FBgn0005626,FBgn0023541,FBgn0050489
Direct GO Molecular Function	GO:0004497	monooxygenase activity	98	4	4	5.7012	2.511	0.00534	2.27218	1.00e+0	0.0505	0.33	Cyp6a8,ple,Cyp4d14,Cyp12d1-p	FBgn0013772,FBgn0005626,FBgn0023541,FBgn0050489
Direct GO Molecular Function	GO:0004602	glutathione peroxidase activity	18	2	2	15.52	3.956	0.0072	2.14236	1.00e+0	0.0505	0.33	GstE7,GstD2	FBgn0063493,FBgn0010038
Direct GO Biological Processes	GO:0043171	peptide catabolic process	20	2	2	13.968	3.804	0.00886	2.05234	1.00e+0	0.0611	0.399	CG8773,CG31233	FBgn0038135,FBgn0051233
KEGG Pathway D.mel	path:map00730	Thiamine metabolism	21	2	2	13.3029	3.734	0.00975	2.01089	1.00e+0	0.066	0.431	Alp9,Alp10	FBgn0035620,FBgn0035619
Direct GO Biological Processes	GO:0006457	protein folding	134	4	4	4.1696	2.06	0.0156	1.80576	1.00e+0	0.0831	0.543	Hsp68,Hsp70Bb,CG8206,Hsp23	FBgn0001230,FBgn0013278,FBgn0030679,FBgn0001224
KEGG Pathway D.mel	path:map00260	Glycine, serine and threonine metabolism	27	2	2	10.3467	3.371	0.0158	1.79988	1.00e+0	0.0831	0.543	CG3999,Gnmt	FBgn0037801,FBgn0038074
SLIM2 GO BP	GO:0042221	response to chemical	944	13	13	1.9236	0.944	0.0169	1.77077	1.00e+0	0.0831	0.543	CG11893,Lst,ple,MtnA,MtnE,MtnC,Cyp12d1-p,MtnB,FASN1,MtnD,CG8745,MsrA,Cyp6a8	FBgn0039316,FBgn0034140,FBgn0005626,FBgn0002868,FBgn0262146,FBgn0038790,FBgn0050489,FBgn0002869,FBgn0283427,FBgn0053192,FBgn0036381,FBgn0000565,FBgn0013772
Direct GO Biological Processes	GO:0070328	triglyceride homeostasis	30	2	2	9.312	3.219	0.0193	1.71272	1.00e+0	0.0831	0.543	Lst,Gnmt	FBgn0034140,FBgn0038074
Direct GO Molecular Function	GO:0140662	ATP-dependent protein folding chaperone	31	2	2	9.0116	3.172	0.0206	1.68576	1.00e+0	0.0831	0.543	Hsp68,Hsp70Bb	FBgn0001230,FBgn0013278
Direct GO Molecular Function	GO:0030170	pyridoxal phosphate binding	33	2	2	8.4655	3.082	0.0231	1.63458	1.00e+0	0.0895	0.585	CG8745,CG3999	FBgn0036381,FBgn0037801
Direct GO Molecular Function	GO:0070006	metalloaminopeptidase activity	35	2	2	7.9817	2.997	0.0258	1.5867	1.00e+0	0.0934	0.61	CG8773,CG31233	FBgn0038135,FBgn0051233
Direct GO Biological Processes	GO:0001666	response to hypoxia	36	2	2	7.76	2.956	0.0272	1.56388	1.00e+0	0.0934	0.61	Hsp23,Hsp70Bb	FBgn0001224,FBgn0013278
Direct GO Molecular Function	GO:0005198	structural molecule activity	36	2	2	7.76	2.956	0.0272	1.56388	1.00e+0	0.0934	0.61	CG15772,Arc1	FBgn0029799,FBgn0033926
KEGG Pathway D.mel	path:map00270	Cysteine and methionine metabolism	37	2	2	7.5503	2.917	0.0287	1.54174	1.00e+0	0.0939	0.613	CG10621,Gnmt	FBgn0032726,FBgn0038074
SLIM2 GO BP	GO:0006520	amino acid metabolic process	163	4	4	3.4277	1.777	0.0295	1.5294	1.00e+0	0.0958	0.626	ple,Gnmt,CG3999,CG10621	FBgn0005626,FBgn0038074,FBgn0037801,FBgn0032726
Direct GO Molecular Function	GO:0051087	protein-folding chaperone binding	39	2	2	7.1631	2.841	0.0316	1.49939	1.00e+0	0.101	0.664	CG8206,stv	FBgn0030679,FBgn0086708
SLIM2 GO BP	GO:0042335	cuticle development	250	5	5	2.7936	1.482	0.0336	1.47239	1.00e+0	0.101	0.664	ple,obst-A,Cpr49Ab,Cpr49Ae,Acp1	FBgn0005626,FBgn0031097,FBgn0050042,FBgn0033728,FBgn0014454
Direct GO Biological Processes	GO:0050821	protein stabilization	44	2	2	6.3491	2.667	0.0395	1.40329	1.00e+0	0.112	0.738	CG8206,stv	FBgn0030679,FBgn0086708
Direct GO Molecular Function	GO:0016491	oxidoreductase activity	187	4	4	2.9878	1.579	0.0452	1.34422	1.00e+0	0.12	0.787	CG31809,FASN1,CG7460,CG12224	FBgn0051809,FBgn0283427,FBgn0036749,FBgn0037974
Direct GO Molecular Function	GO:0016705	oxidoreductase activity, acting on paired donors, with incorporation or reduction of molecular oxygen	115	3	3	3.6438	1.865	0.0494	1.30559	1.00e+0	0.122	0.799	Cyp6a8,Cyp4d14,Cyp12d1-p	FBgn0013772,FBgn0023541,FBgn0050489
Direct GO Molecular Function	GO:0008061	chitin binding	123	3	3	3.4068	1.768	0.0582	1.23469	1.00e+0	0.133	0.869	obst-A,CG14957,CG3348	FBgn0031097,FBgn0035412,FBgn0040609
KEGG Pathway D.mel	path:map04213	Longevity regulating pathway - multiple species	56	2	2	4.9886	2.319	0.0608	1.21545	1.00e+0	0.135	0.882	Hsp68,Hsp70Bb	FBgn0001230,FBgn0013278
Direct GO Molecular Function	GO:0020037	heme binding	132	3	3	3.1745	1.667	0.0689	1.16155	1.00e+0	0.144	0.945	Cyp12d1-p,Cyp6a8,Cyp4d14	FBgn0050489,FBgn0013772,FBgn0023541
Direct GO Cellular Component	GO:0009986	cell surface	63	2	2	4.4343	2.149	0.0748	1.12608	1.00e+0	0.152	0.993	Alp10,Alp9	FBgn0035619,FBgn0035620
Direct GO Molecular Function	GO:0008237	metallopeptidase activity	63	2	2	4.4343	2.149	0.0748	1.12608	1.00e+0	0.152	0.993	CG8773,CG31233	FBgn0038135,FBgn0051233
KEGG Pathway D.mel	path:map04141	Protein processing in endoplasmic reticulum	137	3	3	3.0587	1.613	0.0752	1.1236	1.00e+0	0.152	0.993	Hsp68,wbl,Hsp70Bb	FBgn0001230,FBgn0004003,FBgn0013278
Direct GO Biological Processes	GO:0009408	response to heat	65	2	2	4.2978	2.104	0.0789	1.10265	1.00e+0	0.157	1.00e+0	Hsp23,Hsp70Bb	FBgn0001224,FBgn0013278
KEGG Pathway D.mel	path:map01240	Biosynthesis of cofactors	141	3	3	2.9719	1.571	0.0804	1.0945	1.00e+0	0.157	1.00e+0	Alp10,Alp9,Ugt35C1	FBgn0035619,FBgn0035620,FBgn0040256
Direct GO Biological Processes	GO:0009267	cellular response to starvation	69	2	2	4.0487	2.017	0.0874	1.05824	1.00e+0	0.166	1.00e+0	Lst,Gnmt	FBgn0034140,FBgn0038074
Direct GO Molecular Function	GO:0016791	phosphatase activity	70	2	2	3.9909	1.997	0.0896	1.04761	1.00e+0	0.166	1.00e+0	Alp10,Alp9	FBgn0035619,FBgn0035620
Direct GO Cellular Component	GO:0062129	chitin-based extracellular matrix	156	3	3	2.6862	1.426	0.101	0.994288	1.00e+0	0.185	1.00e+0	Cpr49Ab,Cpr49Ae,obst-A	FBgn0050042,FBgn0033728,FBgn0031097
Direct GO Biological Processes	GO:0008340	determination of adult lifespan	168	3	3	2.4943	1.319	0.119	0.922916	1.00e+0	0.207	1.00e+0	MsrA,Gnmt,Hsp68	FBgn0000565,FBgn0038074,FBgn0001230
Direct GO Biological Processes	GO:0040003	chitin-based cuticle development	169	3	3	2.4795	1.31	0.12	0.91728	1.00e+0	0.207	1.00e+0	obst-A,Cpr49Ab,Cpr49Ae	FBgn0031097,FBgn0050042,FBgn0033728
Direct GO Cellular Component	GO:0005764	lysosome	90	2	2	3.104	1.634	0.135	0.866881	1.00e+0	0.226	1.00e+0	LManVI,CG15533	FBgn0032069,FBgn0039768
SLIM2 GO BP	GO:0006950	response to stress	1430	14	14	1.3675	0.452	0.14	0.851263	1.00e+0	0.229	1.00e+0	ple,Gnmt,tim,Hsp70Bb,Hsp23,MtnE,MsrA,Hsp68,CG18179,CNT2,CG5246,Arc1,asRNA:CR11538,Lst	FBgn0005626,FBgn0038074,FBgn0014396,FBgn0013278,FBgn0001224,FBgn0262146,FBgn0000565,FBgn0001230,FBgn0036023,FBgn0025709,FBgn0038484,FBgn0033926,FBgn0017424,FBgn0034140
Direct GO Biological Processes	GO:0006508	proteolysis	496	6	6	1.6897	0.757	0.144	0.83893	1.00e+0	0.232	1.00e+0	Nepl9,CG18179,CG8773,CG5246,CG31233,CG30031	FBgn0032613,FBgn0036023,FBgn0038135,FBgn0038484,FBgn0051233,FBgn0050031
SLIM2 GO BP	GO:0048878	chemical homeostasis	284	4	4	1.9673	0.976	0.146	0.834369	1.00e+0	0.232	1.00e+0	FASN1,CG6908,Gnmt,Lst	FBgn0283427,FBgn0037936,FBgn0038074,FBgn0034140
Direct GO Cellular Component	GO:0005759	mitochondrial matrix	191	3	3	2.1939	1.133	0.157	0.803877	1.00e+0	0.244	1.00e+0	CG8206,CG3999,CG33502	FBgn0030679,FBgn0037801,FBgn0053502
SLIM2 GO BP	GO:0042303	molting cycle	99	2	2	2.8218	1.497	0.158	0.801026	1.00e+0	0.244	1.00e+0	ple,obst-A	FBgn0005626,FBgn0031097
Direct GO Molecular Function	GO:0016787	hydrolase activity	110	2	2	2.5396	1.345	0.186	0.730169	1.00e+0	0.279	1.00e+0	vanin-like,CG15533	FBgn0040069,FBgn0039768
SLIM2 GO BP	GO:0006629	lipid metabolic process	550	6	6	1.5238	0.608	0.201	0.696285	1.00e+0	0.295	1.00e+0	CG15533,CG9993,FASN1,Cyp6a8,CG2065,Dgat2	FBgn0039768,FBgn0034553,FBgn0283427,FBgn0013772,FBgn0033204,FBgn0033215
KEGG Pathway D.mel	path:map04144	Endocytosis	125	2	2	2.2349	1.16	0.225	0.647191	1.00e+0	0.323	1.00e+0	Hsp68,Hsp70Bb	FBgn0001230,FBgn0013278
Direct GO Biological Processes	GO:0043161	proteasome-mediated ubiquitin-dependent protein catabolic process	127	2	2	2.1997	1.137	0.23	0.637132	1.00e+0	0.327	1.00e+0	CG10516,CG12795	FBgn0036549,FBgn0031535
Direct GO Molecular Function	GO:0008010	structural constituent of chitin-based larval cuticle	135	2	2	2.0693	1.049	0.251	0.598952	1.00e+0	0.352	1.00e+0	Cpr49Ae,Cpr49Ab	FBgn0033728,FBgn0050042
Direct GO Molecular Function	GO:0017171	serine hydrolase activity	135	2	2	2.0693	1.049	0.251	0.598952	1.00e+0	0.352	1.00e+0	FASN1,CG18179	FBgn0283427,FBgn0036023
KEGG Pathway D.mel	path:map03040	Spliceosome	146	2	2	1.9134	0.936	0.281	0.551278	1.00e+0	0.383	1.00e+0	Hsp70Bb,Hsp68	FBgn0013278,FBgn0001230
Direct GO Biological Processes	GO:0045087	innate immune response	147	2	2	1.9004	0.926	0.283	0.547195	1.00e+0	0.384	1.00e+0	CG18179,CG5246	FBgn0036023,FBgn0038484
Direct GO Cellular Component	GO:0005789	endoplasmic reticulum membrane	270	3	3	1.552	0.634	0.304	0.515814	1.00e+0	0.407	1.00e+0	CG2065,Dgat2,Ugt35C1	FBgn0033204,FBgn0033215,FBgn0040256
Direct GO Molecular Function	GO:0004252	serine-type endopeptidase activity	278	3	3	1.5073	0.592	0.32	0.494007	1.00e+0	0.42	1.00e+0	CG18179,CG5246,CG30031	FBgn0036023,FBgn0038484,FBgn0050031
Direct GO Cellular Component	GO:0005737	cytoplasm	1915	15	15	1.0941	0.13	0.396	0.40216	1.00e+0	0.493	1.00e+0	stv,CG12795,MsrA,tim,CG7460,GstE3,Hsp68,GstE7,GstD2,ple,GstD4,GstO3,GstD5,Hsp23,Hsp70Bb	FBgn0086708,FBgn0031535,FBgn0000565,FBgn0014396,FBgn0036749,FBgn0063497,FBgn0001230,FBgn0063493,FBgn0010038,FBgn0005626,FBgn0010040,FBgn0035904,FBgn0010041,FBgn0001224,FBgn0013278
SLIM2 GO BP	GO:0055086	nucleobase-containing small molecule metabolic process	319	3	3	1.3136	0.394	0.4	0.397099	1.00e+0	0.497	1.00e+0	Prat2,CG9993,Gnmt	FBgn0041194,FBgn0034553,FBgn0038074
Direct GO Cellular Component	GO:0005783	endoplasmic reticulum	320	3	3	1.3095	0.389	0.402	0.39501	1.00e+0	0.498	1.00e+0	CG12795,wbl,CG31809	FBgn0031535,FBgn0004003,FBgn0051809
SLIM2 GO BP	GO:0007626	locomotory behavior	198	2	2	1.4109	0.497	0.415	0.381192	1.00e+0	0.51	1.00e+0	ple,tim	FBgn0005626,FBgn0014396
SLIM2 GO BP	GO:0019098	reproductive behavior	198	2	2	1.4109	0.497	0.415	0.381192	1.00e+0	0.51	1.00e+0	tim,ple	FBgn0014396,FBgn0005626
SLIM2 GO BP	GO:0007623	circadian rhythm	199	2	2	1.4038	0.489	0.418	0.378604	1.00e+0	0.51	1.00e+0	Jhbp3,tim	FBgn0037288,FBgn0014396
Direct GO Cellular Component	GO:0012505	endomembrane system	204	2	2	1.3694	0.454	0.43	0.36597	1.00e+0	0.52	1.00e+0	Cyp6a8,wbl	FBgn0013772,FBgn0004003
Direct GO Molecular Function	GO:0022857	transmembrane transporter activity	219	2	2	1.2756	0.351	0.466	0.330917	1.00e+0	0.556	1.00e+0	CG9826,CG32669	FBgn0034784,FBgn0052669
SLIM2 GO BP	GO:0006955	immune response	494	4	4	1.131	0.178	0.473	0.324478	1.00e+0	0.562	1.00e+0	asRNA:CR11538,CG18179,CG5246,CNT2	FBgn0017424,FBgn0036023,FBgn0038484,FBgn0025709
Direct GO Molecular Function	GO:0008270	zinc ion binding	518	4	4	1.0786	0.109	0.51	0.291649	1.00e+0	0.599	1.00e+0	CG8206,CG12795,CG8773,CG31233	FBgn0030679,FBgn0031535,FBgn0038135,FBgn0051233
Direct GO Cellular Component	GO:0005829	cytosol	1221	9	9	1.0296	0.042	0.514	0.288406	1.00e+0	0.602	1.00e+0	CG8206,Hsp70Bb,FASN1,tim,tj,Hsp23,stv,Gnmt,Hsp68	FBgn0030679,FBgn0013278,FBgn0283427,FBgn0014396,FBgn0000964,FBgn0001224,FBgn0086708,FBgn0038074,FBgn0001230
Direct GO Molecular Function	GO:0016887	ATP hydrolysis activity	243	2	2	1.1496	0.201	0.521	0.282527	1.00e+0	0.606	1.00e+0	Hsp70Bb,Hsp68	FBgn0013278,FBgn0001230
SLIM2 GO BP	GO:0005975	carbohydrate metabolic process	251	2	2	1.113	0.154	0.539	0.268206	1.00e+0	0.625	1.00e+0	Gnmt,LManVI	FBgn0038074,FBgn0032069
Direct GO Cellular Component	GO:0005615	extracellular space	841	6	6	0.9965	-0.005	0.563	0.249234	1.00e+0	0.643	1.00e+0	CG18179,Jhbp3,CG8773,CG5246,CG31233,CG15533	FBgn0036023,FBgn0037288,FBgn0038135,FBgn0038484,FBgn0051233,FBgn0039768
SLIM2 GO BP	GO:0060541	respiratory system development	278	2	2	1.0049	0.007	0.595	0.22547	1.00e+0	0.667	1.00e+0	ple,obst-A	FBgn0005626,FBgn0031097
SLIM2 GO BP	GO:0009605	response to external stimulus	870	6	6	0.9633	-0.054	0.597	0.223974	1.00e+0	0.668	1.00e+0	ple,CG18179,CG5246,CNT2,asRNA:CR11538,tim	FBgn0005626,FBgn0036023,FBgn0038484,FBgn0025709,FBgn0017424,FBgn0014396
Direct GO Cellular Component	GO:0005576	extracellular region	507	3	3	0.8265	-0.275	0.708	0.149505	1.00e+0	0.779	1.00e+0	CG14957,CG3348,obst-A	FBgn0035412,FBgn0040609,FBgn0031097
Direct GO Cellular Component	GO:0005575	cellular_component	2388	15	15	0.8774	-0.189	0.75	0.124549	1.00e+0	0.818	1.00e+0	CG4734,CG33301,MtnA,CG33510,CG7381,CG34040,MtnC,CG34327,MtnB,MtnE,fit,CG43348,MtnD,CG43349,CG33468	FBgn0033826,FBgn0053301,FBgn0002868,FBgn0053510,FBgn0038098,FBgn0054040,FBgn0038790,FBgn0085356,FBgn0002869,FBgn0262146,FBgn0038914,FBgn0263080,FBgn0053192,FBgn0263081,FBgn0053468
Direct GO Biological Processes	GO:0055085	transmembrane transport	402	2	2	0.6949	-0.525	0.787	0.103818	1.00e+0	0.848	1.00e+0	CG9826,CG32669	FBgn0034784,FBgn0052669
SLIM2 GO BP	GO:0035556	intracellular signal transduction	752	4	4	0.743	-0.429	0.793	0.100389	1.00e+0	0.849	1.00e+0	Lst,tim,Plzf,CNT2	FBgn0034140,FBgn0014396,FBgn0032401,FBgn0025709
SLIM2 GO BP	GO:0030163	protein catabolic process	410	2	2	0.6814	-0.553	0.796	0.098803	1.00e+0	0.849	1.00e+0	CG12795,CG10516	FBgn0031535,FBgn0036549
Direct GO Molecular Function	GO:0000981	DNA-binding transcription factor activity, RNA polymerase II-specific	411	2	2	0.6797	-0.557	0.797	0.0981935	1.00e+0	0.849	1.00e+0	Plzf,tj	FBgn0032401,FBgn0000964
SLIM2 GO BP	GO:0048870	cell motility	413	2	2	0.6764	-0.564	0.799	0.0969859	1.00e+0	0.849	1.00e+0	tj,ple	FBgn0000964,FBgn0005626
Direct GO Molecular Function	GO:0003677	DNA binding	591	3	3	0.709	-0.496	0.801	0.0963063	1.00e+0	0.849	1.00e+0	tim,tj,His2B:CG33872	FBgn0014396,FBgn0000964,FBgn0053872
Direct GO Biological Processes	GO:0008150	biological_process	1729	10	10	0.8079	-0.308	0.807	0.0928057	1.00e+0	0.854	1.00e+0	CG4734,CG43348,CG7381,CG43349,fit,CG33468,CG33301,CG33510,CG34040,CG34327	FBgn0033826,FBgn0263080,FBgn0038098,FBgn0263081,FBgn0038914,FBgn0053468,FBgn0053301,FBgn0053510,FBgn0054040,FBgn0085356
Direct GO Cellular Component	GO:0005739	mitochondrion	730	3	3	0.574	-0.801	0.9	0.0456489	1.00e+0	0.944	1.00e+0	CG8206,MsrA,CG3999	FBgn0030679,FBgn0000565,FBgn0037801
SLIM2 GO BP	GO:0007389	pattern specification process	559	2	2	0.4997	-1.001	0.913	0.0391727	1.00e+0	0.953	1.00e+0	Plzf,wbl	FBgn0032401,FBgn0004003
SLIM2 GO BP	GO:0016192	vesicle-mediated transport	583	2	2	0.4792	-1.061	0.925	0.0337006	1.00e+0	0.958	1.00e+0	tim,Arc1	FBgn0014396,FBgn0033926
Direct GO Biological Processes	GO:0006357	regulation of transcription by RNA polymerase II	612	2	2	0.4565	-1.131	0.937	0.0280762	1.00e+0	0.967	1.00e+0	Plzf,tj	FBgn0032401,FBgn0000964
Direct GO Cellular Component	GO:0005886	plasma membrane	1401	6	6	0.5982	-0.741	0.944	0.0249775	1.00e+0	0.971	1.00e+0	Nepl9,CNT2,Alp10,Alp9,Hsp68,Hsp70Bb	FBgn0032613,FBgn0025709,FBgn0035619,FBgn0035620,FBgn0001230,FBgn0013278
Direct GO Molecular Function	GO:0005524	ATP binding	642	2	2	0.4351	-1.201	0.947	0.023221	1.00e+0	0.973	1.00e+0	Hsp68,Hsp70Bb	FBgn0001230,FBgn0013278
Direct GO Molecular Function	GO:0005515	protein binding	962	3	3	0.4356	-1.199	0.972	0.0122677	1.00e+0	0.992	1.00e+0	tim,wbl,Hsp23	FBgn0014396,FBgn0004003,FBgn0001224
Direct GO Cellular Component	GO:0005634	nucleus	2303	9	9	0.5459	-0.873	0.989	0.00459437	1.00e+0	0.999	1.00e+0	asRNA:CR11538,CG8206,tim,Plzf,tj,Hsp23,stv,Hsp68,Hsp70Bb	FBgn0017424,FBgn0030679,FBgn0014396,FBgn0032401,FBgn0000964,FBgn0001224,FBgn0086708,FBgn0001230,FBgn0013278
Direct GO Cellular Component	GO:0016020	membrane	1569	4	4	0.3561	-1.49	0.997	0.00119306	1.00e+0	0.999	1.00e+0	CNT2,CG9826,stv,CG32669	FBgn0025709,FBgn0034784,FBgn0086708,FBgn0052669
SLIM2 GO BP	GO:0006351	DNA-templated transcription	1220	2	2	0.229	-2.127	0.998	0.000479901	1.00e+0	0.999	1.00e+0	tj,Plzf	FBgn0000964,FBgn0032401
Direct GO Molecular Function	GO:0003674	molecular_function	2921	9	9	0.4304	-1.216	0.999	0.000173953	1.00e+0	0.999	1.00e+0	CG10516,CG7381,fit,CG33468,CG34040,CG34327,CG43348,CG4734,CG43349	FBgn0036549,FBgn0038098,FBgn0038914,FBgn0053468,FBgn0054040,FBgn0085356,FBgn0263080,FBgn0033826,FBgn0263081
SLIM2 GO BP	GO:0030154	cell differentiation	1828	2	2	0.1528	-2.71	0.999	5.39457e-06	1.00e+0	0.999	1.00e+0	tj,wbl	FBgn0000964,FBgn0004003
